# periscope: sub-genomic RNA identification in SARS-CoV-2 Genomic Sequencing Data

**DOI:** 10.1101/2020.07.01.181867

**Authors:** Matthew D Parker, Benjamin B Lindsey, Shay Leary, Silvana Gaudieri, Abha Chopra, Matthew Wyles, Adrienn Angyal, Luke R Green, Paul Parsons, Rachel M Tucker, Rebecca Brown, Danielle Groves, Katie Johnson, Laura Carrilero, Joe Heffer, David G Partridge, Cariad Evans, Mohammad Raza, Alexander J Keeley, Nikki Smith, Ana Da Silva Filipe, James G Shepherd, Chris Davis, Sahan Bennett, Alain Kohl, Elihu Aranday-Cortes, Lily Tong, Jenna Nichols, Emma C Thomson, The COVID-19 Genomics UK (COG-UK) consortium, Dennis Wang, Simon Mallal, Thushan I de Silva

## Abstract

We have developed periscope, a tool for the detection and quantification of sub-genomic RNA (sgRNA) in SARS-CoV-2 genomic sequence data. The translation of the SARS-CoV-2 RNA genome for most open reading frames (ORFs) occurs via RNA intermediates termed “sub-genomic RNAs”. sgRNAs are produced through discontinuous transcription which relies on homology between transcription regulatory sequences (TRS-B) upstream of the ORF start codons and that of the TRS-L which is located in the 5’ UTR. TRS-L is immediately preceded by a leader sequence. This leader sequence is therefore found at the 5’ end of all sgRNA. We applied periscope to 1,155 SARS-CoV-2 genomes from Sheffield, UK and validated our findings using orthogonal datasets and *in vitro* cell systems. Using a simple local alignment to detect reads which contain the leader sequence we were able to identify and quantify reads arising from canonical and non-canonical sgRNA. We were able to detect all canonical sgRNAs at expected abundances, with the exception of ORF10. A number of recurrent non-canonical sgRNAs are detected. We show that the results are reproducible using technical replicates and determine the optimum number of reads for sgRNA analysis. In VeroE6 ACE2+/− cell lines, periscope can detect the changes in the kinetics of sgRNA in orthogonal sequencing datasets. Finally, variants found in genomic RNA are transmitted to sgRNAs with high fidelity in most cases. This tool can be applied to all sequenced COVID-19 samples worldwide to provide comprehensive analysis of SARS-CoV-2 sgRNA.
