## Supplementary File F4 for "periscope: sub-genomic RNA identification in SARS-CoV-2 Genomic Sequencing Data"

sample	orf	mapped_reads	amplicons	gRNA_count	sgRNA_HQ_count	sgRNA_LQ_count	sgRNA_LLQ_count	gRHPT	sgRPTg_HQ	sgRPTg_LQ	sgRPTg_LLQ	sgRPTg_ALL	sgRPHT_HQ	sgRPHT_LQ	sgRPHT_LLQ	sgRPHT_ALL	class
SHEF-C2AC0	ORF1a	193738	1	69	903	455	52	35.6151090648195	13086.9565217391	6594.20289855072	753.623188405797	20434.7826086957	466.09338384829	234.853255427433	26.8403720488495	727.787011324572	Superscript
SHEF-C2AC0	S	193738	71	1086	28	17	3	560.550847020202	25.7826887661142	15.6537753222836	2.76243093922652	44.1988950276243	14.4525080263036	8.77473701597002	1.54848300281824	24.7757280450918	Superscript
SHEF-C2AC0	ORF3a	193738	84|85	3540	4	4	4	1827.20994332552	2.28736547189513	2.16201267484777	2.41271826894249	6.86209641568538	2.06464400375765	2.06464400375765	2.06464400375765	6.19393201127296	Superscript
SHEF-C2AC0	E	193738	86|87|88	5609	14	8	92	2895.14705426917	8.10723957826353	4.63499420625724	53.0600846220483	65.8023184065691	7.22625401315178	4.1292880075153	47.486812086426	58.8423541070931	Superscript
SHEF-C2AC0	M	193738	87|88	3871	134	59	9	1998.05923463647	77.4098053356454	34.1830822711472	5.2143684820394	116.807256088832	69.1655741258813	30.4534990554254	4.64544900845472	104.264522189761	Superscript
SHEF-C2AC0	ORF6	193738	89|90	4528	58	23	13	2337.17701225366	19.5286195286195	8.0492559311558	4.37710437710438	31.9549798368797	29.937338054486	11.8717030216065	6.71009301221237	48.5191340883048	Superscript
SHEF-C2AC0	ORF7a	193738	90|91	2142	5	4	2	1105.61686401222	7.49116359224155	5.77883482511826	1.28369704749679	14.5536954648566	2.58080500469706	2.06464400375765	1.03232200187883	5.67777101033354	Superscript
SHEF-C2AC0	ORF8	193738	92	1261	0	0	8	650.8790221846	0	0	6.3441712926249	6.3441712926249	0	0	4.1292880075153	4.1292880075153	Superscript
SHEF-C2AC0	N	193738	93|94	3933	190	103	23	2030.06121669471	88.1444738868801	47.7293790546803	10.6580166821131	146.531869623673	98.0705901784885	53.1645830967595	11.8717030216065	163.106876296854	Superscript
SHEF-C2AC0	N*	193738	95	1305	1	1	1	673.590106225934	0.766283524904215	0.766283524904215	0.766283524904215	2.29885057471264	0.516161000939413	0.516161000939413	0.516161000939413	1.54848300281824	Superscript
SHEF-C2AC0	ORF10	193738	98	1122	0	0	8	579.132643054021	0	0	7.1301247771836	7.1301247771836	0	0	4.1292880075153	4.1292880075153	Superscript
SHEF-C1F86	ORF1a	253773	1|2|3	6026	1795	687	100	2374.56309378854	16721.7706757077	6393.569373251	934.579439252336	24049.9194882111	707.325050340265	270.714378598196	39.4052952835802	1017.44472422204	Lunarscript
SHEF-C1F86	S	253773	71	1634	19	18	1	643.882524933701	11.6279069767442	11.015911872705	0.611995104039168	23.2558139534884	7.48700610388024	7.09295315104444	0.394052952835802	14.9740122077605	Lunarscript
SHEF-C1F86	ORF3a	253773	84|85	5782	3	0	2	2278.41417329661	1.04602510460251	0	0.686341798215511	1.73236690281802	1.18215885850741	0	0.788105905671604	1.97026476417901	Lunarscript
SHEF-C1F86	E	253773	86|87|88	8338	16	9	151	3285.61352074492	5.67130047119053	3.12717164697707	52.4241269013388	61.2225990195064	6.30484724537283	3.54647657552222	59.5019958782061	69.3533196991012	Lunarscript
SHEF-C1F86	M	253773	87	2878	41	8	0	1134.08439826144	14.2460041695622	2.77970813064628	0	17.0257123002085	16.1561710662679	3.15242362268642	0	19.3085946889543	Lunarscript
SHEF-C1F86	ORF6	253773	89|90	8148	41	22	3	3210.74345970612	8.37099330300087	4.3581616481775	0.594294770206022	13.3234497213844	16.1561710662679	8.66916496238765	1.18215885850741	26.0074948871629	Lunarscript
SHEF-C1F86	ORF7a	253773	90|91	3976	5	5	2	1566.75454047515	5.70776255707763	5.70776255707763	1.46413315657682	12.8796582707321	1.97026476417901	1.97026476417901	0.788105905671604	4.72863543402963	Lunarscript
SHEF-C1F86	ORF8	253773	92	1318	0	0	1	519.361791837587	0	0	0.758725341426404	0.758725341426404	0	0	0.394052952835802	0.394052952835802	Lunarscript
SHEF-C1F86	N	253773	93	3329	65	27	8	1311.80227999039	19.5253829978973	8.11054370681886	2.40312406127966	30.0390507659958	25.6134419343271	10.6394297265667	3.15242362268642	39.4052952835802	Lunarscript
SHEF-C1F86	N*	253773	95	1872	0	0	1	737.667127708622	0	0	0.534188034188034	0.534188034188034	0	0	0.394052952835802	0.394052952835802	Lunarscript
SHEF-C1F86	ORF10	253773	97|98	3632	0	0	23	1431.20032469963	0	0	17.9782058159199	17.9782058159199	0	0	9.06321791522345	9.06321791522345	Lunarscript
repeat1	ORF1a	101702	1|2	1319	548	186	23	1296.92631413345	14395.5174822302	4894.73684210526	605.263157894737	19895.5174822302	538.829128237399	182.8872588543	22.61509114865	744.331478240349	Superscript
repeat1	S	101702	71	885	23	10	6	870.189376806749	25.9887005649718	11.2994350282486	6.77966101694915	44.0677966101695	22.61509114865	9.83264832549999	5.89958899529999	38.34732846945	Superscript
repeat1	ORF3a	101702	84|85	1834	2	2	1	1803.3077028967	2.30173860331907	1.77462289263531	0.887311446317657	4.96367294227204	1.9665296651	1.9665296651	0.983264832549999	4.91632416275	Superscript
repeat1	E	101702	86|87	1699	6	4	47	1670.56695050245	6.51278057070028	4.10677618069815	48.2546201232033	58.8741768746017	5.89958899529999	3.9330593302	46.21344712985	56.0460954553499	Superscript
repeat1	M	101702	87	974	78	25	5	957.699946903699	80.082135523614	25.6673511293634	5.13347022587269	110.88295687885	76.6946569388999	24.58162081375	4.91632416275	106.1926019154	Superscript
repeat1	ORF6	101702	89	1446	15	7	5	1421.8009478673	10.3734439834025	4.84094052558783	3.45781466113416	18.6721991701245	14.74897248825	6.88285382784999	4.91632416275	26.54815047885	Superscript
repeat1	ORF7a	101702	90|91	1368	2	3	1	1345.1062909284	4.03569584777638	7.11261892469946	0.958772770853308	12.1070875433292	1.9665296651	2.94979449765	0.983264832549999	5.89958899529999	Superscript
repeat1	ORF8	101702	92|93	1797	2	0	2	1766.92690409235	2.37841243286312	0	2.9806259314456	5.35903836430873	1.9665296651	0	1.9665296651	3.9330593302	Superscript
repeat1	N	101702	93|94	1847	86	31	4	1816.09014571985	77.3742803438091	27.5310834813499	3.55239786856128	108.45776169372	84.5607755992999	30.48120980905	3.9330593302	118.97504473855	Superscript
repeat1	N*	101702	96	1062	1	0	0	1044.2272521681	0.941619585687382	0	0	0.941619585687382	0.983264832549999	0	0	0.983264832549999	Superscript
repeat1	ORF10	101702	97|98	1579	0	0	8	1552.57517059645	0	0	13.3130633454535	13.3130633454535	0	0	7.86611866039999	7.86611866039999	Superscript
repeat2	ORF1a	99889	1	58	573	261	29	58.0644515412107	9879.31034482759	4500	500	14879.3103448276	573.636736777823	261.290031935448	29.0322257706054	863.958994483877	Superscript
repeat2	S	99889	71|72	1477	21	8	5	1478.64129183394	45.7516339869281	17.4291938997821	9.69691522101091	72.8777431077211	21.0233359028522	8.00888986775321	5.00555616734575	34.0377819379511	Superscript
repeat2	ORF3a	99889	84|85	2081	1	2	6	2083.3124768493	0.829187396351575	2.28571428571429	4.97512437810945	8.09002606017532	1.00111123346915	2.0022224669383	6.00666740081491	9.01000110122236	Superscript
repeat2	E	99889	86|87	1862	3	3	38	1864.06911671956	3.26592383361926	3.34448160535117	42.3634336677815	48.9738391067519	3.00333370040745	3.00333370040745	38.0422268718277	44.0488942726426	Superscript
repeat2	M	99889	87|88	2107	111	30	5	2109.3413689195	123.457438477201	33.4448160535117	5.57413600891862	162.476390539632	111.123346915076	30.0333370040745	5.00555616734575	146.162240086496	Superscript
repeat2	ORF6	99889	89	1669	34	13	4	1670.85464866001	20.3714799281007	7.78909526662672	2.39664469742361	30.557219892151	34.0377819379511	13.014446035099	4.0044449338766	51.0566729069267	Superscript
repeat2	ORF7a	99889	90|91	1378	6	1	0	1379.53127972049	22.9572680135884	0.840336134453782	0	23.7976041480422	6.00666740081491	1.00111123346915	0	7.00777863428406	Superscript
repeat2	ORF8	99889	92	446	0	3	2	446.495610127241	0	6.72645739910314	4.48430493273543	11.2107623318386	0	3.00333370040745	2.0022224669383	5.00555616734575	Superscript
repeat2	N	99889	93	1163	78	40	13	1164.29236452462	67.0679277730009	34.3938091143594	11.1779879621668	112.639724849527	78.0866762105938	40.044449338766	13.014446035099	131.145571584459	Superscript
repeat2	N*	99889		0	0	0	0	0	0	0	0	0	0	0	0	0	Superscript
repeat2	ORF10	99889	97|98	794	0	0	4	794.882319374506	0	0	29.7553751645459	29.7553751645459	0	0	4.0044449338766	4.0044449338766	Superscript
repeat3	ORF1a	101715	1	49	568	211	32	48.17381900408	11591.8367346939	4306.12244897959	653.061224489796	16551.0204081633	558.423044781989	207.442363466549	31.4604532271543	797.325861475692	Superscript
repeat3	S	101715	71	316	19	13	4	310.671975618149	60.126582278481	41.1392405063291	12.6582278481013	113.924050632911	18.6796441036229	12.7808091235314	3.93255665339429	35.3930098805486	Superscript
repeat3	ORF3a	101715	84|85	2194	3	2	5	2157.00732438677	2.65872611897248	1.59489633173844	3.98724082934609	8.24086328005701	2.94941749004572	1.96627832669714	4.91569581674286	9.83139163348572	Superscript
repeat3	E	101715	86|87	1860	7	1	48	1828.63884382834	8.17659098693031	1.20048019207683	57.6230492196879	67.000120398695	6.88197414344	0.983139163348572	47.1906798407315	55.05579314752	Superscript
repeat3	M	101715	87	833	76	34	6	818.95492306936	91.2364945978391	40.8163265306122	7.20288115246098	139.255702280912	74.7185764144915	33.4267315538514	5.89883498009143	114.044142948434	Superscript
repeat3	ORF6	101715	89|90	3156	27	14	5	3102.78719952809	14.924193910563	7.48663101604278	2.67379679144385	25.0846217180496	26.5447574104114	13.76394828688	4.91569581674286	45.2244015140343	Superscript
repeat3	ORF7a	101715	90|91	1480	1	2	3	1455.04596175589	5.15463917525773	1.5552099533437	6.70984912860143	13.4196982572029	0.983139163348572	1.96627832669714	2.94941749004572	5.89883498009143	Superscript
repeat3	ORF8	101715	92	439	1	1	1	431.598092710023	2.27790432801822	2.27790432801822	2.27790432801822	6.83371298405467	0.983139163348572	0.983139163348572	0.983139163348572	2.94941749004572	Superscript
repeat3	N	101715	93	1262	90	47	12	1240.7216241459	71.3153724247227	37.2424722662441	9.50871632329635	118.066561014263	88.4825247013715	46.2075406773829	11.7976699601829	146.487735338937	Superscript
repeat3	N*	101715	95	363	0	0	1	356.879516295532	0	0	2.75482093663912	2.75482093663912	0	0	0.983139163348572	0.983139163348572	Superscript
repeat3	ORF10	101715	98	274	0	0	5	269.380130757509	0	0	18.2481751824817	18.2481751824817	0	0	4.91569581674286	4.91569581674286	Superscript
repeat4	ORF1a	549517	1|2|3	12609	3463	1312	142	2294.56049585363	15154.798769743	5741.71389724011	622.80701754386	21519.319684527	630.189784847421	238.755124955188	25.8408748046011	894.78578460721	Lunarscript
repeat4	S	549517	71|72|73	15787	106	49	8	2872.88655310027	22.9023400698816	10.5656151622775	1.73122700714131	35.1991822393004	19.28966710766	8.91692158750321	1.45582393265358	29.6624126278168	Lunarscript
repeat4	ORF3a	549517	84|85	11004	7	2	4	2002.48581936501	1.30357099217067	0.363897998372512	0.715824797598273	2.38329378814146	1.27384594107189	0.363955983163396	0.727911966326792	2.36571389056208	Lunarscript
repeat4	E	549517	86|87	10348	38	14	261	1883.10825688741	7.3515186689882	2.70845424646934	50.492952045911	60.5529249613685	6.91516368010453	2.54769188214377	47.4962558028232	56.9591113650715	Lunarscript
repeat4	M	549517	87|88	11598	162	69	10	2110.58074636453	31.3027690202739	13.3488102147417	1.93461017604953	46.5861894110651	29.4804346362351	12.5564814191372	1.81977991581698	43.8566959711892	Lunarscript
repeat4	ORF6	549517	89|90	16437	79	33	9	2991.17224762837	7.56083199047401	3.17145965272249	0.923005464976561	11.6552971081731	14.3762613349542	6.00527372219604	1.63780192423528	22.0193369813855	Lunarscript
repeat4	ORF7a	549517	90|91	8307	17	16	3	1511.69117606917	6.46282891182855	5.85018612554389	0.740123232462128	13.0531382698346	3.09362585688887	2.91164786530717	0.545933974745094	6.55120769694113	Lunarscript
repeat4	ORF8	549517	92	3284	0	0	2	597.615724354297	0	0	0.609013398294763	0.609013398294763	0	0	0.363955983163396	0.363955983163396	Lunarscript
repeat4	N	549517	93|94	11053	142	74	20	2011.40274095251	21.9814241486068	11.4551083591331	3.1588990919686	36.5954315997085	25.8408748046011	13.4663713770457	3.63955983163396	42.9468060132807	Lunarscript
repeat4	N*	549517	96	6437	1	0	0	1171.39233181139	0.155351871990057	0	0	0.155351871990057	0.181977991581698	0	0	0.181977991581698	Lunarscript
repeat4	ORF10	549517	97|98	8241	0	0	37	1499.68062862477	0	0	12.9161386823353	12.9161386823353	0	0	6.73318568852283	6.73318568852283	Lunarscript
repeat5	ORF1a	202742	1|2|3	4893	1313	521	42	2413.41211983703	14556.835899088	5778.22202477911	466.666666666667	20801.7245905338	647.621114519932	256.976847421846	20.7159838612621	925.31394580304	Lunarscript
repeat5	S	202742	71	1806	17	10	5	890.78730603427	9.41306755260244	5.53709856035437	2.76854928017719	17.718715393134	8.38504108670132	4.93237710982431	2.46618855491215	15.7836067514378	Lunarscript
repeat5	ORF3a	202742	84|85	4279	1	1	5	2110.56416529382	0.481231953801732	0.481231953801732	2.27169468423444	3.2341585918379	0.493237710982431	0.493237710982431	2.46618855491215	3.45266397687702	Lunarscript
repeat5	E	202742	87	2125	9	5	103	1048.13013583767	4.23529411764706	2.35294117647059	48.4705882352941	55.0588235294118	4.43913939884188	2.46618855491215	50.8034842311904	57.7088121849444	Lunarscript
repeat5	M	202742	87	2125	81	27	4	1048.13013583767	38.1176470588235	12.7058823529412	1.88235294117647	52.7058823529412	39.9522545895769	13.3174181965256	1.97295084392972	55.2426236300322	Lunarscript
repeat5	ORF6	202742	89|90	6374	28	15	0	3143.89716980201	7.06426094081341	3.53356890459364	0	10.5978298454071	13.8106559075081	7.39856566473646	0	21.2092215722445	Lunarscript
repeat5	ORF7a	202742	90|91	3115	2	2	0	1536.43546971027	2.02839756592292	1.48390286938701	0	3.51230043530993	0.986475421964862	0.986475421964862	0	1.97295084392972	Lunarscript
repeat5	ORF8	202742	92	1319	0	0	2	650.580540785826	0	0	1.51630022744503	1.51630022744503	0	0	0.986475421964862	0.986475421964862	Lunarscript
repeat5	N	202742	93|94	4116	84	41	7	2030.16641840369	33.9119903108599	16.7586949416018	2.82599919257166	53.4966844450334	41.4319677225242	20.2227461502797	3.45266397687702	65.1073778496809	Lunarscript
repeat5	N*	202742		0	0	0	0	0	0	0	0	0	0	0	0	0	Lunarscript
repeat5	ORF10	202742	97|98	2302	0	0	10	1135.43321068156	0	0	10.3767624407235	10.3767624407235	0	0	4.93237710982431	4.93237710982431	Lunarscript
repeat6	ORF1a	169480	1|2	2159	1023	450	42	1273.8966249705	14812.0726717981	6521.73913043478	608.695652173913	21942.5074544068	603.611045551098	265.518055227755	24.7816851545905	893.910785933443	Lunarscript
repeat6	S	169480	71	1258	17	2	1	742.270474392259	13.5135135135135	1.58982511923688	0.794912559618442	15.8982511923688	10.0306820863819	1.18008024545669	0.590040122728345	11.8008024545669	Lunarscript
repeat6	ORF3a	169480	84	2089	0	0	2	1232.59381637951	0	0	0.957395883197702	0.957395883197702	0	0	1.18008024545669	1.18008024545669	Lunarscript
repeat6	E	169480	87	1568	9	4	100	925.182912438046	5.73979591836735	2.55102040816327	63.7755102040816	72.0663265306122	5.31036110455511	2.36016049091338	59.0040122728346	66.674533868303	Lunarscript
repeat6	M	169480	87	1568	59	22	0	925.182912438046	37.6275510204082	14.030612244898	0	51.6581632653061	34.8123672409724	12.9808827000236	0	47.793249940996	Lunarscript
repeat6	ORF6	169480	89|90	4961	24	11	2	2927.18904885532	8.72445900216331	3.68509212730318	0.670016750418761	13.0795678798853	14.1609629454803	6.4904413500118	1.18008024545669	21.8314845409488	Lunarscript
repeat6	ORF7a	169480	91	589	4	1	1	347.533632286995	6.7911714770798	1.69779286926995	1.69779286926995	10.1867572156197	2.36016049091338	0.590040122728345	0.590040122728345	3.54024073637007	Lunarscript
repeat6	ORF8	169480	93	1917	1	0	0	1131.10691527024	0.521648408972353	0	0	0.521648408972353	0.590040122728345	0	0	0.590040122728345	Lunarscript
repeat6	N	169480	93|94	3042	70	26	8	1794.90205333963	37.6171100678143	13.5628586332812	4.17318727177882	55.3531559728743	41.3028085909842	15.341043190937	4.72032098182676	61.3641727637479	Lunarscript
repeat6	N*	169480	96	2225	0	1	0	1312.83927307057	0	0.449438202247191	0	0.449438202247191	0	0.590040122728345	0	0.590040122728345	Lunarscript
repeat6	ORF10	169480	98	431	0	0	8	254.307292895917	0	0	18.5614849187935	18.5614849187935	0	0	4.72032098182676	4.72032098182676	Lunarscript
