## Supplementary File F5 for "periscope: sub-genomic RNA identification in SARS-CoV-2 Genomic Sequencing Data"

sample	mapped_reads	orf	sgRNA_count	coverage	sgRPTL	sgRPHT
V_GLA2_24_S25	237427	S	68	1132.0	60.07067137809188	2.8640382096391734
V_GLA2_24_S25	237427	ORF3a	34	304.0	111.8421052631579	1.4320191048195867
V_GLA2_24_S25	237427	M	58	112.0	517.8571428571429	2.4428561199863537
V_GLA2_24_S25	237427	ORF6	1	180.0	5.555555555555555	0.04211820896528196
V_GLA2_24_S25	237427	ORF7a	31	323.0	95.97523219814241	1.3056644779237407
V_GLA2_24_S25	237427	ORF8	11	1086.5	10.124252185918085	0.46330029861810157
V_GLA2_24_S25	237427	N	87	1718.0	50.640279394644935	3.6642841799795307
V_GLA2_48_S65	5735409	S	1608	6770.0	237.5184638109306	2.8036361487036063
V_GLA2_48_S65	5735409	ORF3a	1529	4948.0	309.0137429264349	2.6658953180148095
V_GLA2_48_S65	5735409	E	111	3314.0	33.49426674713337	0.1935345848918534
V_GLA2_48_S65	5735409	M	1508	2212.0	681.7359855334538	2.6292806668190534
V_GLA2_48_S65	5735409	ORF6	130	4187.5	31.044776119402986	0.2266621264499184
V_GLA2_48_S65	5735409	ORF7a	982	4071.0	241.2183738639155	1.7121708321063067
V_GLA2_48_S65	5735409	ORF8	397	6971.0	56.95022234973462	0.6921912630816739
V_GLA2_48_S65	5735409	N	2457	7986.0	307.6634109691961	4.283914189903458
V_GLA2_72_S105	1387013	S	1482	3500.0	423.42857142857144	10.68483136062892
V_GLA2_72_S105	1387013	ORF3a	2664	3511.0	758.7581885502706	19.206741393195305
V_GLA2_72_S105	1387013	E	163	3291.5	49.52149475922831	1.175187254913977
V_GLA2_72_S105	1387013	M	779	1402.0	555.6348074179743	5.616385715202381
V_GLA2_72_S105	1387013	ORF6	227	2595.0	87.47591522157995	1.6366104715673175
V_GLA2_72_S105	1387013	ORF7a	4244	2482.0	1709.9113618049957	30.598127054324653
V_GLA2_72_S105	1387013	ORF8	633	4022.0	157.3843858776728	4.563764002211947
V_GLA2_72_S105	1387013	N	11114	5510.5	2016.876871427275	80.12902546695669
V_GLA2_72_S105	1387013	N*	1	3436.0	0.2910360884749709	0.007209737760208448
V_GLA2_72_S105	1387013	ORF10	2	4112.0	0.48638132295719844	0.014419475520416896
VA_GLA2_24_S33	183086	S	172	642.0	267.91277258566976	9.394492205848618
VA_GLA2_24_S33	183086	ORF3a	181	386.5	468.3053040103493	9.88606447243372
VA_GLA2_24_S33	183086	E	11	339.0	32.448377581120944	0.6008105480484581
VA_GLA2_24_S33	183086	M	114	232.0	491.37931034482756	6.226582043411294
VA_GLA2_24_S33	183086	ORF6	18	421.5	42.704626334519574	0.9831445331702042
VA_GLA2_24_S33	183086	ORF7a	314	804.5	390.30453697949036	17.150410189746896
VA_GLA2_24_S33	183086	ORF8	67	1654.0	40.507859733978236	3.659482429022427
VA_GLA2_24_S33	183086	N	790	2164.5	364.980364980365	43.14912117802563
VA_GLA2_48_S66	2065272	ORF1a	2	4160.0	0.4807692307692307	0.009683954462172538
VA_GLA2_48_S66	2065272	S	1368	2146.5	637.3165618448637	6.623824852126016
VA_GLA2_48_S66	2065272	ORF3a	1568	3628.0	432.19404630650496	7.592220298343269
VA_GLA2_48_S66	2065272	E	107	2742.0	39.02261123267688	0.5180915637262308
VA_GLA2_48_S66	2065272	M	727	1663.0	437.16175586289836	3.520117446999717
VA_GLA2_48_S66	2065272	ORF6	117	2768.5	42.26115224851002	0.5665113360370935
VA_GLA2_48_S66	2065272	ORF7a	1207	3002.0	402.0652898067955	5.844266517921127
VA_GLA2_48_S66	2065272	ORF8	364	4406.0	82.61461643213799	1.7624797121154019
VA_GLA2_48_S66	2065272	N	3622	7932.0	456.631366616238	17.537641530994467
VA_GLA2_72_S106	1453415	ORF1a	1	3178.0	0.3146633102580239	0.006880347319932711
VA_GLA2_72_S106	1453415	S	1184	3668.0	322.79171210468917	8.14633122680033
VA_GLA2_72_S106	1453415	ORF3a	1711	3562.0	480.34811903425043	11.772274264404867
VA_GLA2_72_S106	1453415	E	127	3035.0	41.845140032948926	0.8738041096314542
VA_GLA2_72_S106	1453415	M	375	858.0	437.06293706293707	2.5801302449747663
VA_GLA2_72_S106	1453415	ORF6	81	2356.0	34.38030560271647	0.5573081329145495
VA_GLA2_72_S106	1453415	ORF7a	1781	2284.0	779.7723292469352	12.253898576800157
VA_GLA2_72_S106	1453415	ORF8	346	4116.0	84.06219630709427	2.3806001726967176
VA_GLA2_72_S106	1453415	N	5481	5986.5	915.5600100225507	37.711183660551185
VA_GLA2_72_S106	1453415	ORF10	1	3539.0	0.2825656965244419	0.006880347319932711
VA_GLA1_24_S17	247864	S	209	681.0	306.9016152716593	8.43204337862699
VA_GLA1_24_S17	247864	ORF3a	235	502.0	468.1274900398406	9.481005712810251
VA_GLA1_24_S17	247864	E	28	442.0	63.34841628959276	1.1296517445050511
VA_GLA1_24_S17	247864	M	157	280.0	560.7142857142857	6.334118710260466
VA_GLA1_24_S17	247864	ORF6	21	445.5	47.138047138047135	0.8472388083787884
VA_GLA1_24_S17	247864	ORF7a	474	748.0	633.6898395721926	19.12339024626408
VA_GLA1_24_S17	247864	ORF8	100	2283.5	43.79242391066345	4.034470516089469
VA_GLA1_24_S17	247864	N	1725	3931.5	438.763830599008	69.59461640254332
VA_GLA1_48_S49	1327409	S	712	3614.0	197.01162147205312	5.363832850312149
VA_GLA1_48_S49	1327409	ORF3a	1761	3414.5	515.7416898521013	13.266446136797324
VA_GLA1_48_S49	1327409	E	173	3799.0	45.53829955251382	1.3032908470561824
VA_GLA1_48_S49	1327409	M	632	2052.0	307.99220272904483	4.76115500196247
VA_GLA1_48_S49	1327409	ORF6	111	2651.0	41.87099207846096	0.8362155145851805
VA_GLA1_48_S49	1327409	ORF7a	3295	2836.0	1161.8476727785614	24.82279387890243
VA_GLA1_48_S49	1327409	ORF8	330	3816.5	86.46665793266081	2.486046124442429
VA_GLA1_48_S49	1327409	N	6166	5223.0	1180.5475780202948	46.45139516155156
VA_GLA1_72_S97	1874712	ORF1a	1	2378.0	0.42052144659377627	0.005334152659181783
VA_GLA1_72_S97	1874712	S	1494	3138.0	476.0994263862333	7.9692240728175845
VA_GLA1_72_S97	1874712	ORF3a	2840	4118.0	689.655172413793	15.148993552076265
VA_GLA1_72_S97	1874712	E	240	3794.0	63.257775434897205	1.280196638203628
VA_GLA1_72_S97	1874712	M	1660	2799.0	593.0689531975705	8.85469341424176
VA_GLA1_72_S97	1874712	ORF6	287	3189.0	89.99686422075885	1.530901813185172
VA_GLA1_72_S97	1874712	ORF7a	4824	3401.0	1418.406351073214	25.731952427892924
VA_GLA1_72_S97	1874712	ORF8	786	4913.0	159.983716670059	4.192643990116882
VA_GLA1_72_S97	1874712	N	11863	7905.0	1500.6957621758381	63.2790529958735
VA_PHE2_24_S2	545356	S	336	1487.0	225.95830531271014	6.161113107768137
VA_PHE2_24_S2	545356	ORF3a	380	1058.5	358.99858290033063	6.967925538547298
VA_PHE2_24_S2	545356	E	60	1383.0	43.38394793926247	1.10019876924431
VA_PHE2_24_S2	545356	M	626	918.0	681.917211328976	11.478740492448969
VA_PHE2_24_S2	545356	ORF6	44	1009.0	43.60753221010902	0.8068124307791608
VA_PHE2_24_S2	545356	ORF7a	1462	1863.0	784.7557702630166	26.808176677253023
VA_PHE2_24_S2	545356	ORF8	300	3949.0	75.96859964547987	5.500993846221551
VA_PHE2_24_S2	545356	N	3343	4202.0	795.5735364112328	61.29940809306214
VA_PHE2_48_S42	992073	ORF1a	1	2713.0	0.36859565057132326	0.010079903394205869
VA_PHE2_48_S42	992073	S	360	3437.0	104.74250800116381	3.628765221914113
VA_PHE2_48_S42	992073	ORF3a	1488	2613.0	569.4603903559128	14.998896250578333
VA_PHE2_48_S42	992073	E	149	2271.0	65.60986349625716	1.5019056057366746
VA_PHE2_48_S42	992073	M	860	1496.0	574.8663101604278	8.668716919017047
VA_PHE2_48_S42	992073	ORF6	94	2419.0	38.85903265812319	0.9475109190553518
VA_PHE2_48_S42	992073	ORF7a	3536	2112.0	1674.2424242424242	35.642538401911956
VA_PHE2_48_S42	992073	ORF8	512	3928.5	130.32964235713376	5.160910537833405
VA_PHE2_48_S42	992073	N	6439	4579.0	1406.2022275606028	64.90449795529159
VA_PHE2_72_S82	1437799	ORF1a	2	2625.0	0.7619047619047619	0.013910150167026129
VA_PHE2_72_S82	1437799	S	657	3379.0	194.4362237348328	4.569484329868083
VA_PHE2_72_S82	1437799	ORF3a	1686	3496.0	482.26544622425627	11.726256590803025
VA_PHE2_72_S82	1437799	E	166	3232.0	51.36138613861386	1.1545424638631687
VA_PHE2_72_S82	1437799	M	556	1207.0	460.6462303231151	3.8670217464332635
VA_PHE2_72_S82	1437799	ORF6	106	2357.0	44.97242257106491	0.7372379588523849
VA_PHE2_72_S82	1437799	ORF7a	4527	2498.5	1811.8871322793677	31.48562490306364
VA_PHE2_72_S82	1437799	ORF8	680	3865.5	175.91514681153797	4.729451056788884
VA_PHE2_72_S82	1437799	N	8636	5713.0	1511.640119026781	60.06402842121882
VA_PHE2_72_S82	1437799	N*	1	4025.0	0.24844720496894407	0.006955075083513064
VAT_GLA2_24_S34	1729749	ORF1a	1	5086.0	0.19661816751867872	0.005781185593979242
VAT_GLA2_24_S34	1729749	S	970	2852.0	340.1122019635344	5.607750026159865
VAT_GLA2_24_S34	1729749	ORF3a	984	3324.5	295.98435855015794	5.688686624475575
VAT_GLA2_24_S34	1729749	E	74	3111.0	23.786563805850207	0.4278077339544639
VAT_GLA2_24_S34	1729749	M	541	1753.0	308.61380490587567	3.12762140634277
VAT_GLA2_24_S34	1729749	ORF6	65	2289.0	28.39667977282656	0.37577706360865076
VAT_GLA2_24_S34	1729749	ORF7a	1048	3421.0	306.3431745103771	6.058682502490246
VAT_GLA2_24_S34	1729749	ORF8	231	3648.5	63.313690557763465	1.335453872209205
VAT_GLA2_24_S34	1729749	N	2551	5582.0	457.0046578287352	14.747804450241047
VAT_GLA2_48_S73	1303555	S	1275	2867.5	444.6381865736704	9.780945184514653
VAT_GLA2_48_S73	1303555	ORF3a	1581	2964.0	533.4008097165992	12.12837202879817
VAT_GLA2_48_S73	1303555	E	214	2528.0	84.65189873417721	1.6416645250871653
VAT_GLA2_48_S73	1303555	M	2313	2755.0	839.5644283121597	17.743785264143053
VAT_GLA2_48_S73	1303555	ORF6	163	2307.0	70.65452969224101	1.2504267177065793
VAT_GLA2_48_S73	1303555	ORF7a	1567	2511.5	623.9299223571571	12.020973415007422
VAT_GLA2_48_S73	1303555	ORF8	414	4085.0	101.34638922888617	3.175930436383582
VAT_GLA2_48_S73	1303555	N	3976	5978.0	665.1053864168618	30.501206316572755
VAT_GLA2_72_S113	2693851	S	1981	4059.0	488.0512441488051	7.353784600558828
VAT_GLA2_72_S113	2693851	ORF3a	2002	4284.0	467.3202614379085	7.431739914345671
VAT_GLA2_72_S113	2693851	E	173	3426.5	50.48883700569094	0.6422032992916089
VAT_GLA2_72_S113	2693851	M	768	1976.5	388.56564634454844	2.8509371899188185
VAT_GLA2_72_S113	2693851	ORF6	99	3159.5	31.334071846811206	0.3675036221379727
VAT_GLA2_72_S113	2693851	ORF7a	1662	3907.0	425.39032505758894	6.169606262558693
VAT_GLA2_72_S113	2693851	ORF8	305	4912.0	62.0928338762215	1.1322081288089059
VAT_GLA2_72_S113	2693851	N	5429	7919.5	685.5230759517647	20.153304692798525
VAT_GLA1_24_S18	1298216	S	495	3087.0	160.34985422740525	3.8129248137444005
VAT_GLA1_24_S18	1298216	ORF3a	437	2722.0	160.54371785451875	3.366157865871319
VAT_GLA1_24_S18	1298216	E	62	2940.0	21.08843537414966	0.4775784615195006
VAT_GLA1_24_S18	1298216	M	463	1558.0	297.175866495507	3.566432704573045
VAT_GLA1_24_S18	1298216	ORF6	48	1856.5	25.855103689738755	0.3697381637570328
VAT_GLA1_24_S18	1298216	ORF7a	1058	3490.0	303.15186246418335	8.14964535947793
VAT_GLA1_24_S18	1298216	ORF8	185	4507.5	41.042706600110925	1.4250325061468971
VAT_GLA1_24_S18	1298216	N	2547	4678.5	544.4052580955434	19.61923131435755
VAT_GLA1_48_S50	683813	ORF1a	1	2586.0	0.3866976024748647	0.01462388109029808
VAT_GLA1_48_S50	683813	S	407	2879.0	141.36853073984022	5.9519196037513185
VAT_GLA1_48_S50	683813	ORF3a	877	1405.5	623.977232301672	12.825143716191416
VAT_GLA1_48_S50	683813	E	74	1597.0	46.33688165309956	1.082167200682058
VAT_GLA1_48_S50	683813	M	63	341.5	184.4802342606149	0.921304508688779
VAT_GLA1_48_S50	683813	ORF6	37	1898.0	19.494204425711278	0.541083600341029
VAT_GLA1_48_S50	683813	ORF7a	1342	761.0	1763.4691195795006	19.62524842318002
VAT_GLA1_48_S50	683813	ORF8	154	2842.0	54.1871921182266	2.252077687905904
VAT_GLA1_48_S50	683813	N	5720	4941.0	1157.6603926330702	83.64859983650501
VAT_GLA1_72_S98	2650067	S	1020	3643.0	279.9890200384299	3.8489592904632217
VAT_GLA1_72_S98	2650067	ORF3a	1510	4072.0	370.82514734774065	5.69796914568575
VAT_GLA1_72_S98	2650067	E	98	3393.0	28.88299440023578	0.36980197104450563
VAT_GLA1_72_S98	2650067	M	591	1622.0	364.3649815043156	2.230132294768396
VAT_GLA1_72_S98	2650067	ORF6	76	3243.0	23.43509096515572	0.2867852020345146
VAT_GLA1_72_S98	2650067	ORF7a	2230	3861.0	577.5705775705775	8.414881586012731
VAT_GLA1_72_S98	2650067	ORF8	476	4890.0	97.34151329243355	1.7961810022161702
VAT_GLA1_72_S98	2650067	N	7880	7939.0	992.5683335432674	29.735097263578616
VAT_PHE2_24_S9	1058909	ORF1a	1	3554.0	0.28137310073157007	0.009443682129436996
VAT_PHE2_24_S9	1058909	S	532	3192.0	166.66666666666666	5.0240388928604816
VAT_PHE2_24_S9	1058909	ORF3a	538	2205.5	243.93561550668784	5.080700985637104
VAT_PHE2_24_S9	1058909	E	94	2436.0	38.58784893267652	0.8877061201670776
VAT_PHE2_24_S9	1058909	M	566	1642.0	344.7015834348356	5.3451240852613395
VAT_PHE2_24_S9	1058909	ORF6	47	1817.5	25.859697386519947	0.4438530600835388
VAT_PHE2_24_S9	1058909	ORF7a	1888	2952.0	639.5663956639567	17.829671860377047
VAT_PHE2_24_S9	1058909	ORF8	247	4493.5	54.96828752642706	2.332589485970938
VAT_PHE2_24_S9	1058909	N	3011	3241.5	928.8909455498998	28.434926891734793
VAT_PHE2_48_S57	1064624	S	546	3024.5	180.52570672838485	5.12857121387457
VAT_PHE2_48_S57	1064624	ORF3a	1790	2524.0	709.1917591125198	16.813447752445935
VAT_PHE2_48_S57	1064624	E	209	2624.0	79.64939024390243	1.9631344023805588
VAT_PHE2_48_S57	1064624	M	612	1230.5	497.3587972368956	5.748508393573694
VAT_PHE2_48_S57	1064624	ORF6	90	2377.0	37.862852334875896	0.8453688814078961
VAT_PHE2_48_S57	1064624	ORF7a	4233	1613.0	2624.302541847489	39.76051638888471
VAT_PHE2_48_S57	1064624	ORF8	504	3605.0	139.80582524271844	4.734065735884218
VAT_PHE2_48_S57	1064624	N	8690	4452.5	1951.7125210555869	81.62506199371796
VAT_PHE2_48_S57	1064624	N*	1	3719.0	0.26888948642108096	0.009392987571198845
VAT_PHE2_48_S57	1064624	ORF10	1	3759.0	0.26602819898909286	0.009392987571198845
VAT_PHE2_72_S89	2474965	ORF1a	2	3750.0	0.5333333333333333	0.008080922356477768
VAT_PHE2_72_S89	2474965	S	663	3345.5	198.17665520848902	2.67882576117238
VAT_PHE2_72_S89	2474965	ORF3a	1188	4076.5	291.4264687844965	4.800067879747794
VAT_PHE2_72_S89	2474965	E	162	3420.0	47.36842105263158	0.6545547108746993
VAT_PHE2_72_S89	2474965	M	1128	2598.0	434.18013856812934	4.557640209053462
VAT_PHE2_72_S89	2474965	ORF6	72	3120.0	23.076923076923077	0.29091320483319966
VAT_PHE2_72_S89	2474965	ORF7a	2319	4186.5	553.9233249731279	9.369829472335972
VAT_PHE2_72_S89	2474965	ORF8	647	5224.0	123.85145482388974	2.614178382320558
VAT_PHE2_72_S89	2474965	N	5863	7910.5	741.1668036154479	23.689223888014578
V_GLA1_24_S10	112136	S	47	526.5	89.2687559354226	4.191339088249983
V_GLA1_24_S10	112136	ORF3a	34	244.0	139.34426229508196	3.0320325319255192
V_GLA1_24_S10	112136	E	6	266.0	22.55639097744361	0.5350645644574445
V_GLA1_24_S10	112136	M	46	139.0	330.9352517985611	4.102161660840408
V_GLA1_24_S10	112136	ORF6	2	151.0	13.245033112582782	0.17835485481914817
V_GLA1_24_S10	112136	ORF7a	61	189.0	322.75132275132273	5.439823071984019
V_GLA1_24_S10	112136	ORF8	17	567.0	29.982363315696652	1.5160162659627596
V_GLA1_24_S10	112136	N	271	1045.0	259.3301435406699	24.16708282799458
V_GLA1_48_S58	3219747	ORF1a	1	4451.0	0.22466861379465292	0.0031058340919333104
V_GLA1_48_S58	3219747	S	994	3444.0	288.6178861788618	3.087199087381711
V_GLA1_48_S58	3219747	ORF3a	1429	4512.0	316.7109929078014	4.4382369173727
V_GLA1_48_S58	3219747	E	96	3443.0	27.882660470519895	0.2981600728255978
V_GLA1_48_S58	3219747	M	1624	3301.0	491.9721296576795	5.043874565299697
V_GLA1_48_S58	3219747	ORF6	134	3679.0	36.422941016580594	0.4161817683190636
V_GLA1_48_S58	3219747	ORF7a	1893	3852.0	491.4330218068536	5.879343936029756
V_GLA1_48_S58	3219747	ORF8	488	5267.0	92.65236377444465	1.5156470368634556
V_GLA1_48_S58	3219747	N	5181	7964.0	650.5524861878453	16.09132643030648
V_GLA1_72_S90	1043577	ORF1a	1	2024.0	0.49407114624505927	0.009582426596216666
V_GLA1_72_S90	1043577	S	1192	3821.0	311.9602198377388	11.422252502690267
V_GLA1_72_S90	1043577	ORF3a	2384	3096.0	770.0258397932816	22.844505005380533
V_GLA1_72_S90	1043577	E	175	3366.0	51.99049316696375	1.6769246543379166
V_GLA1_72_S90	1043577	M	1157	1738.0	665.7077100115075	11.086867571822683
V_GLA1_72_S90	1043577	ORF6	249	2336.0	106.59246575342466	2.38602422245795
V_GLA1_72_S90	1043577	ORF7a	4224	2267.0	1863.2554036171152	40.4761699424192
V_GLA1_72_S90	1043577	ORF8	578	4092.0	141.25122189638319	5.538642572613234
V_GLA1_72_S90	1043577	N	9698	4471.5	2168.8471430168847	92.93037313010923
V_GLA1_72_S90	1043577	ORF10	3	4424.0	0.6781193490054249	0.02874727978865
V_PHE2_24_S1	177551	S	47	781.0	60.179257362355955	2.6471267410490507
V_PHE2_24_S1	177551	ORF3a	67	373.0	179.62466487935657	3.7735636521337534
V_PHE2_24_S1	177551	E	8	515.0	15.533980582524272	0.450574764433881
V_PHE2_24_S1	177551	M	72	257.5	279.6116504854369	4.055172879904929
V_PHE2_24_S1	177551	ORF6	3	223.0	13.452914798206278	0.16896553666270536
V_PHE2_24_S1	177551	ORF7a	108	399.0	270.6766917293233	6.082759319857393
V_PHE2_24_S1	177551	ORF8	20	935.0	21.390374331550802	1.1264369110847026
V_PHE2_24_S1	177551	N	241	1448.0	166.4364640883978	13.573564778570665
V_PHE2_48_S41	2064551	ORF1a	1	3090.0	0.3236245954692557	0.004843668187417023
V_PHE2_48_S41	2064551	S	497	2913.5	170.5852067959499	2.40730308914626
V_PHE2_48_S41	2064551	ORF3a	1063	4062.5	261.66153846153844	5.148819283224294
V_PHE2_48_S41	2064551	E	104	3125.0	33.28	0.5037414914913703
V_PHE2_48_S41	2064551	M	453	1515.0	299.009900990099	2.1941816888999113
V_PHE2_48_S41	2064551	ORF6	55	2717.0	20.242914979757085	0.2664017503079362
V_PHE2_48_S41	2064551	ORF7a	2457	2977.0	825.3275109170306	11.900892736483623
V_PHE2_48_S41	2064551	ORF8	400	4219.5	94.79796184382036	1.937467274966809
V_PHE2_48_S41	2064551	N	6783	7947.0	853.5296338240845	32.85460131524966
V_PHE2_72_S81	875529	S	788	3564.0	221.09988776655442	9.00027297782255
V_PHE2_72_S81	875529	ORF3a	2171	2362.0	919.1363251481795	24.796437353874058
V_PHE2_72_S81	875529	E	211	2106.5	100.16615238547354	2.4099715714727896
V_PHE2_72_S81	875529	M	1503	1336.0	1125.0	17.16676432191281
V_PHE2_72_S81	875529	ORF6	191	1837.0	103.97387044093631	2.181538247162573
V_PHE2_72_S81	875529	ORF7a	6073	1827.0	3324.0284619594963	69.36377892679741
V_PHE2_72_S81	875529	ORF8	946	3889.0	243.25019285163282	10.804896239873266
V_PHE2_72_S81	875529	N	10865	4941.0	2198.947581461243	124.0964034315254
V_PHE2_72_S81	875529	ORF10	1	4449.0	0.22476961114857272	0.011421666215510853
