## Supplementary File F9 for "periscope: sub-genomic RNA identification in SARS-CoV-2 Genomic Sequencing Data"

sample	E_CT	RNAseP_CT	E_CT_normalised
SHEF-BFD63	24.9	25.5	0.976470588
SHEF-BFD72	24.1	24.4	0.987704918
SHEF-BFD81	29.6	28.4	1.042253521
SHEF-BFD90	31.3	24.4	1.282786885
SHEF-BFDAF	23.9	29.7	0.804713805
SHEF-BFDBE	30.7	25	1.228
SHEF-BFDCD	30	29	1.034482759
SHEF-BFDEB	21.7	25.6	0.84765625
SHEF-BFDFA	27	29.4	0.918367347
SHEF-BFE06	20.3	23.2	0.875
SHEF-BFE15	24.9	28.5	0.873684211
SHEF-BFE24	31.1	28.8	1.079861111
SHEF-BFE33	25.4	24.9	1.020080321
SHEF-BFE42	23.3	27.5	0.847272727
SHEF-BFE51	32.4	25.7	1.260700389
SHEF-BFE60	30	28.3	1.060070671
SHEF-BFE8E	16.4	23.1	0.70995671
SHEF-BFE9D	22	25.7	0.856031128
SHEF-BFEAC	17.8	20.5	0.868292683
SHEF-BFEBB	21.6	26.5	0.81509434
SHEF-BFED9	23.9	25.9	0.922779923
SHEF-BFEE8	17	22.4	0.758928571
SHEF-BFEF7	20.78	26	0.799230769
SHEF-BFF03	22.1	23.6	0.936440678
SHEF-BFF12	26.9	29.2	0.921232877
SHEF-BFF21	24.3	27.3	0.89010989
SHEF-BFF30	32.3	29.6	1.091216216
SHEF-BFF4F	28.7	24.8	1.157258065
SHEF-BFF5E	31.7	26.6	1.191729323
SHEF-BFF6D	22.3	27.5	0.810909091
SHEF-BFF7C	31	31.3	0.990415335
SHEF-BFF8B	27.7	29	0.955172414
SHEF-BFF9A	23	26.4	0.871212121
SHEF-BFFA9	19.3	25.4	0.75984252
SHEF-BFFB8	19.5	24	0.8125
SHEF-BFFC7	25	26.4	0.946969697
SHEF-BFFD6	23.4	28.9	0.809688581
SHEF-BFFE5	25.7	27.3	0.941391941
SHEF-BFFF4	26.1	28.9	0.903114187
SHEF-C000C	22.4	25.4	0.881889764
SHEF-C001B	26.6	25.9	1.027027027
SHEF-C002A	23.2	25.3	0.916996047
SHEF-C0039	22.7	24.2	0.938016529
SHEF-C0048	22.1	26.7	0.827715356
SHEF-C0057	20.3	27.1	0.749077491
SHEF-C0066	16.6	25.6	0.6484375
SHEF-C0075	23.1	28.1	0.822064057
SHEF-C0084	16.3	21	0.776190476
SHEF-C0093	19.5	24.9	0.78313253
SHEF-C00A2	23.4	22.8	1.026315789
SHEF-C00B1	25.6	29.6	0.864864865
SHEF-C00C0	31.3	26.9	1.163568773
SHEF-C00DF	14.3	24	0.595833333
SHEF-C00EE	24	25.5	0.941176471
SHEF-C00FD	19.7	22.7	0.86784141
SHEF-C0118	27.4	24	1.141666667
SHEF-C0145	26.5	27.1	0.977859779
SHEF-C0154	27.9	28.2	0.989361702
SHEF-C0163	19.4	27.1	0.715867159
SHEF-C0172	17.4	25.9	0.671814672
SHEF-C0181	24.1	26.4	0.912878788
SHEF-C0190	24.2	25.8	0.937984496
SHEF-C01AF	27.6	31.2	0.884615385
SHEF-C01CD	23.1	23.3	0.991416309
SHEF-C01EB	19.6	25.8	0.759689922
SHEF-C01FA	23.1	27.7	0.833935018
SHEF-C0206	26.2	29.8	0.879194631
SHEF-C0215	22.6	24.7	0.914979757
SHEF-C0224	18.7	31.2	0.599358974
SHEF-C0233	18.1	26.1	0.69348659
SHEF-C0242	23.5	26.9	0.873605948
SHEF-C0251	19.1	19.6	0.974489796
SHEF-C0260	25.9	40.1	0.645885287
SHEF-C027F	23.2	20.4	1.137254902
SHEF-C028E	19.5	24.6	0.792682927
SHEF-C029D	22.3	24.1	0.925311203
SHEF-C02AC	18.3	22.3	0.820627803
SHEF-C02BB	27.7	24.6	1.12601626
SHEF-C02CA	19.7	23.2	0.849137931
SHEF-C02D9	27.4	27.1	1.011070111
SHEF-C02E8	27	26.2	1.030534351
SHEF-C02F7	19.9	24.1	0.825726141
SHEF-C0303	22.7	25	0.908
SHEF-C0312	19.1	23.1	0.826839827
SHEF-C0321	18.5	23	0.804347826
SHEF-C0330	29.2	26.1	1.118773946
SHEF-C034F	19.2	24.5	0.783673469
SHEF-C035E	22.4	22.2	1.009009009
SHEF-C036D	30.1	30.1	1
SHEF-C037C	20.8	24.4	0.852459016
SHEF-C038B	19	22.2	0.855855856
SHEF-C039A	23	23.7	0.970464135
SHEF-C03B8	22.4	25.8	0.868217054
SHEF-C03C7	17.9	21.1	0.848341232
SHEF-C03D6	27.4	25.6	1.0703125
SHEF-C03E5	18.4	24.9	0.738955823
SHEF-C03F4	30.8	41	0.751219512
SHEF-C0400	23.3	25.6	0.91015625
SHEF-C041F	17.8	22.1	0.805429864
SHEF-C042E	17.7	21	0.842857143
SHEF-C043D	20.1	24.7	0.813765182
SHEF-C044C	22.3	25.8	0.864341085
SHEF-C045B	23.7	25.1	0.944223108
SHEF-C046A	16.1	19.8	0.813131313
SHEF-C0479	21.4	23	0.930434783
SHEF-C0488	31.2	29.4	1.06122449
SHEF-C0497	26.8	26.8	1
SHEF-C04A6	17.7	20.8	0.850961538
SHEF-C04B5	19.8	34.4	0.575581395
SHEF-C04C4	20.7	25.3	0.818181818
SHEF-C04D3	24.5	22.5	1.088888889
SHEF-C04E2	26.6	27.2	0.977941176
SHEF-C04F1	21	25.2	0.833333333
SHEF-C050D	20.1	22.4	0.897321429
SHEF-C051C	27.4	27.3	1.003663004
SHEF-C052B	17.4	22.4	0.776785714
SHEF-C053A	23.1	29.7	0.777777778
SHEF-C0549	18.9	23.1	0.818181818
SHEF-C0576	22.3	25.6	0.87109375
SHEF-C0585	21.5	24.6	0.87398374
SHEF-C0594	24.3	23.6	1.029661017
SHEF-C05A3	21.5	24	0.895833333
SHEF-C05B2	29.4	24.1	1.219917012
SHEF-C05C1	25.8	27.6	0.934782609
SHEF-C05D0	33.9	25.1	1.35059761
SHEF-C05FE	29.1	27.1	1.073800738
SHEF-C060A	27.2	27.2	1
SHEF-C0619	28.1	27.8	1.010791367
SHEF-C0628	27.9	28.2	0.989361702
SHEF-C0637	19.1	20.8	0.918269231
SHEF-C0646	23.7	27	0.877777778
SHEF-C0655	26.1	26.5	0.98490566
SHEF-C0664	24.7	31.5	0.784126984
SHEF-C0673	30.8	24.1	1.278008299
SHEF-C0682	22.9	21	1.09047619
SHEF-C0691	21	24.4	0.860655738
SHEF-C06A0	27	24.6	1.097560976
SHEF-C06BF	27.5	28	0.982142857
SHEF-C06CE	33.2	27.5	1.207272727
SHEF-C06DD	23.1	26.5	0.871698113
SHEF-C06FB	29.4	30.9	0.951456311
SHEF-C0707	18.1	23.7	0.76371308
SHEF-C0716	28.2	25.9	1.088803089
SHEF-C0725	24.6	25.7	0.957198444
SHEF-C0734	20.2	19.7	1.025380711
SHEF-C0743	32.2	30.2	1.066225166
SHEF-C0752	24	28	0.857142857
SHEF-C0770	15.3	20.3	0.753694581
SHEF-C078F	23.7	23.8	0.995798319
SHEF-C079E	20.9	24.7	0.846153846
SHEF-C07AD	24.1	25.2	0.956349206
SHEF-C07BC	18.8	24.9	0.75502008
SHEF-C07CB	17.3	17.6	0.982954545
SHEF-C07DA	31.3	25.6	1.22265625
SHEF-C07E9	25.9	25.9	1
SHEF-C07F8	17.4	24.9	0.698795181
SHEF-C0804	18	22.5	0.8
SHEF-C0813	20.1	24.6	0.817073171
SHEF-C0822	25.3	28.4	0.89084507
SHEF-C0831	25.1	23.2	1.081896552
SHEF-C0840	25.6	25.2	1.015873016
SHEF-C086E	23.2	24.9	0.931726908
SHEF-C087D	26.4	28.9	0.91349481
SHEF-C088C	25.8	26.7	0.966292135
SHEF-C089B	30.1	30.6	0.983660131
SHEF-C08AA	24.5	28.4	0.862676056
SHEF-C08B9	18.6	22.1	0.841628959
SHEF-C08C8	22.4	25	0.896
SHEF-C08E6	26.5	23.8	1.113445378
SHEF-C08F5	22.5	27.2	0.827205882
SHEF-C0901	27.5	25.3	1.086956522
SHEF-C092F	25.1	27	0.92962963
SHEF-C093E	21.4	24.4	0.87704918
SHEF-C095C	17.5	24.7	0.708502024
SHEF-C09F2	23.1	25.4	0.909448819
SHEF-C0A4A	32.3	27.4	1.178832117
SHEF-C0A59	21.8	26.6	0.819548872
SHEF-C0A95	28.6	30.3	0.943894389
SHEF-C0BA1	23.9	23.3	1.025751073
SHEF-C0BB0	25.6	27.4	0.934306569
SHEF-C0C35	16.2	20.3	0.798029557
SHEF-C0CBD	19.3	25	0.772
SHEF-C0CEA	23.6	26.3	0.897338403
SHEF-C0DE7	28.1	28.2	0.996453901
SHEF-C0E11	22.8	25.4	0.897637795
SHEF-C0E7B	27.6	28.4	0.971830986
SHEF-C0ED5	22	24.9	0.883534137
SHEF-C0F69	27.7	25.3	1.09486166
SHEF-C0F96	22.7	29.2	0.77739726
SHEF-C0FB4	20.8	25	0.832
SHEF-C100B	16.5	23.3	0.708154506
SHEF-C1047	21.8	30.9	0.705501618
SHEF-C11BD	14.7	18.2	0.807692308
SHEF-C12D8	29.2	32.6	0.895705521
SHEF-C12E7	25.1	28.7	0.87456446
SHEF-C13C6	30.3	25.3	1.197628458
SHEF-C14C3	25.9	31	0.835483871
SHEF-C151B	24.9	26	0.957692308
SHEF-C15B1	16.4	20.4	0.803921569
SHEF-C15FD	22.1	26.4	0.837121212
SHEF-C1645	17.1	20.8	0.822115385
SHEF-C1663	32.3	29.6	1.091216216
SHEF-C16AF	22.6	21.5	1.051162791
SHEF-C16DC	26	27.5	0.945454545
SHEF-C16FA	24.6	24.3	1.012345679
SHEF-C1706	21.2	26	0.815384615
SHEF-C1715	35.2	24.6	1.430894309
SHEF-C177F	23.6	23.8	0.991596639
SHEF-C17E8	28.7	22.8	1.25877193
SHEF-C1812	20.8	22	0.945454545
SHEF-C18E5	19.9	23.9	0.832635983
SHEF-C18F4	23.1	26.2	0.881679389
SHEF-C192E	32.8	20.7	1.584541063
SHEF-C196A	18.4	21.8	0.844036697
SHEF-C19E2	21.4	27	0.792592593
SHEF-C19F1	32	29.9	1.070234114
SHEF-C1AEF	34.3	30.4	1.128289474
SHEF-C1B37	23.4	27.6	0.847826087
SHEF-C1B64	28.1	22.3	1.260089686
SHEF-C1BBF	30.9	28.5	1.084210526
SHEF-C1BCE	27.1	26.4	1.026515152
SHEF-C1C16	29.1	26	1.119230769
SHEF-C1C70	20.9	25.5	0.819607843
SHEF-C1C8F	18.8	24.5	0.767346939
SHEF-C1CBC	28.1	30.1	0.933554817
SHEF-C1CE9	29	24.1	1.203319502
SHEF-C1D22	24.3	28.3	0.858657244
SHEF-C1E01	18.7	25.3	0.739130435
SHEF-C1E10	24.8	28.5	0.870175439
SHEF-C1E3E	18.6	28.2	0.659574468
SHEF-C1E4D	26.5	26.3	1.007604563
SHEF-C1E98	15	26	0.576923077
SHEF-C1F3B	18.6	18.9	0.984126984
SHEF-C1F4A	26.2	26.1	1.003831418
SHEF-C2028	15.5	21.3	0.727699531
SHEF-C2055	23.2	24.7	0.939271255
SHEF-C20BF	26.8	27.5	0.974545455
SHEF-C2134	21.5	26.9	0.799256506
SHEF-C21DA	23	24.2	0.950413223
SHEF-C2213	25.1	26.4	0.950757576
SHEF-C2222	19.6	24.6	0.796747967
SHEF-C225F	26.8	30	0.893333333
SHEF-C22AA	30.7	30.2	1.016556291
SHEF-C22B9	32	28.8	1.111111111
SHEF-C22C8	22.6	28.4	0.795774648
SHEF-C2310	18.7	25.1	0.74501992
SHEF-C233E	20.6	27	0.762962963
SHEF-C237A	19.4	22	0.881818182
SHEF-C241D	29.3	30.2	0.970198675
SHEF-C243B	30	23.4	1.282051282
SHEF-C2565	26.2	26.9	0.973977695
SHEF-C2608	31.3	27.2	1.150735294
SHEF-C2626	20.4	23.7	0.860759494
SHEF-C28C6	27.9	26.3	1.060836502
SHEF-C291E	21.7	21.9	0.99086758
SHEF-C29C3	27.3	28.2	0.968085106
SHEF-C2AA2	32.7	29.4	1.112244898
SHEF-C2AC0	23.9	24.1	0.991701245
SHEF-C2AFD	23.2	27.7	0.837545126
SHEF-C2B36	27.8	27.1	1.025830258
SHEF-C2B45	26.7	27.4	0.974452555
SHEF-C2BDC	24.1	27.1	0.889298893
SHEF-C2C51	17	20.5	0.829268293
SHEF-C2C60	28.3	23	1.230434783
SHEF-C2CE8	34.8	27.2	1.279411765
SHEF-C2CF7	19.1	23.6	0.809322034
SHEF-C2D03	19.8	23.2	0.853448276
SHEF-C2D6D	30.2	34.7	0.870317003
SHEF-C2D8B	18.2	30.3	0.600660066
SHEF-C2D9A	29.1	28.7	1.013937282
SHEF-C2DB8	23.5	26.4	0.890151515
SHEF-C2DC7	32.3	31.3	1.031948882
SHEF-C2E4C	28.7	27.8	1.032374101
SHEF-C2E5B	32.1	26.6	1.206766917
SHEF-C2F49	28.2	25.7	1.097276265
SHEF-C2F58	23.2	27.8	0.834532374
SHEF-C2F76	30.2	28.6	1.055944056
SHEF-C3036	22.1	25.2	0.876984127
SHEF-C3090	26.3	25.3	1.039525692
SHEF-C30DC	31	28.4	1.091549296
SHEF-C3115	12	22.9	0.524017467
SHEF-C3133	28.5	27.7	1.028880866
SHEF-C3160	28.1	26.4	1.064393939
SHEF-C319D	23.3	25.9	0.8996139
SHEF-C31E8	21.1	22.7	0.929515419
SHEF-C3212	18.6	21.7	0.857142857
SHEF-C3230	21.4	25.2	0.849206349
SHEF-C324F	22	23.2	0.948275862
SHEF-C32A9	34	30.9	1.100323625
SHEF-C32C7	15	27.1	0.553505535
SHEF-C32F4	30.2	33.5	0.901492537
SHEF-C3300	25	28.4	0.88028169
SHEF-C336A	28.2	24.6	1.146341463
SHEF-C3379	35.8	22.9	1.563318777
SHEF-C33C4	27.2	27.3	0.996336996
SHEF-C33D3	18.2	24.1	0.755186722
SHEF-C342B	18.6	25.3	0.735177866
SHEF-C343A	25.2	24.7	1.020242915
SHEF-C3458	23.3	22	1.059090909
SHEF-C3485	20.8	23.5	0.885106383
SHEF-C3494	25.4	27	0.940740741
SHEF-C3546	30.5	28	1.089285714
SHEF-C35BF	23.3	26.3	0.885931559
SHEF-C35CE	21.7	25.2	0.861111111
SHEF-C3634	23	26.4	0.871212121
SHEF-C368F	26.2	26.2	1
SHEF-C379B	32.5	25.6	1.26953125
SHEF-C37B9	30.5	32.3	0.944272446
SHEF-C384D	19.4	25.3	0.766798419
SHEF-C38B6	25.4	28.2	0.90070922
SHEF-C393B	21.6	25.6	0.84375
SHEF-C394A	17.7	21.2	0.83490566
SHEF-C3959	18.5	25.7	0.719844358
SHEF-C3977	20.9	26	0.803846154
SHEF-C3A56	26.6	24.2	1.099173554
SHEF-C3B35	30.5	25	1.22
SHEF-C3B62	26.4	27.5	0.96
SHEF-C3BF9	25.4	24.9	1.020080321
SHEF-C3C23	24.2	30.2	0.801324503
SHEF-C3C7E	25.9	27.5	0.941818182
SHEF-C3CC9	28	35.7	0.784313725
SHEF-C3CF6	28.3	26.5	1.067924528
SHEF-C3DB7	21.4	25.1	0.852589641
SHEF-C3DF3	24.1	26.6	0.906015038
SHEF-C3E0F	22.2	23.2	0.956896552
SHEF-C3E5A	26.3	29.4	0.894557823
SHEF-C3E78	19.3	28.7	0.672473868
SHEF-C3F66	21	25.7	0.817120623
SHEF-C3F84	23.4	28	0.835714286
SHEF-C3FA2	37.3	30.4	1.226973684
SHEF-C3FDF	29.4	28.2	1.042553191
SHEF-C4071	25.1	29.1	0.862542955
SHEF-C4132	17.9	22.5	0.795555556
SHEF-C426C	17.8	22.3	0.798206278
SHEF-C4396	30.6	30.3	1.00990099
SHEF-C43D2	25.7	27.1	0.948339483
SHEF-C440C	31.8	29.3	1.085324232
SHEF-C4493	17.8	25.9	0.687258687
SHEF-C4581	25.1	25.5	0.984313725
SHEF-C45BE	19.6	25.9	0.756756757
SHEF-C4615	24.3	25.5	0.952941176
SHEF-C46E8	25.5	24.1	1.058091286
SHEF-C47B8	20	26.9	0.743494424
SHEF-C4800	22.3	24.1	0.925311203
SHEF-C482E	18.4	23.4	0.786324786
SHEF-C493A	14.4	20.2	0.712871287
SHEF-C4994	27.7	31.5	0.879365079
SHEF-C49A3	19.7	24	0.820833333
SHEF-C49C1	22.8	20.9	1.090909091
SHEF-C4A91	32.5	27.8	1.169064748
SHEF-C4BDA	32.5	30	1.083333333
SHEF-C4C13	21.4	26.4	0.810606061
SHEF-C4C7D	28.5	32.1	0.887850467
SHEF-C4CE6	20.2	24.4	0.827868852
SHEF-C4CF5	30	25.5	1.176470588
SHEF-C4D6B	24.4	28.1	0.868327402
SHEF-C4E77	22.8	24.7	0.923076923
SHEF-C4E95	17.4	28.1	0.619217082
SHEF-C4F0B	27.5	29.9	0.919732441
SHEF-C4FCF	22.3	25.8	0.864341085
SHEF-C5070	24.2	27.4	0.883211679
SHEF-C51B9	23	29.2	0.787671233
SHEF-C51E6	19.5	23.7	0.82278481
SHEF-C522F	22.9	23.5	0.974468085
SHEF-C526B	24.4	28.3	0.862190813
SHEF-C5289	27.1	28.3	0.957597173
SHEF-C5298	27.1	32.3	0.839009288
SHEF-C52C5	17.4	20.5	0.848780488
SHEF-C5359	20.1	23.1	0.87012987
SHEF-C5395	28.8	27	1.066666667
SHEF-C5429	30.5	28.8	1.059027778
SHEF-C5535	26.9	28.4	0.947183099
SHEF-C5614	20.9	28.4	0.735915493
SHEF-C5650	22.9	24.4	0.93852459
SHEF-C569C	15.2	18.8	0.808510638
SHEF-C56AB	20.2	24.8	0.814516129
SHEF-C56BA	18.8	28.4	0.661971831
SHEF-C576C	27.2	28.9	0.941176471
SHEF-C57A8	30.7	34.1	0.900293255
SHEF-C57B7	16.3	27	0.603703704
SHEF-C584B	36.3	33.2	1.093373494
SHEF-C5966	24.2	27.4	0.883211679
SHEF-C5984	36.7	26.3	1.395437262
SHEF-C59C0	25.4	25.8	0.984496124
SHEF-C5A36	32.4	23.8	1.361344538
SHEF-C5A45	29.5	28.8	1.024305556
SHEF-C5A81	15.8	19.9	0.793969849
SHEF-C5B42	20.2	25.6	0.7890625
SHEF-C5BF7	24.7	23.5	1.05106383
SHEF-C5C21	34.5	27.9	1.23655914
SHEF-C5C4F	36.3	28.5	1.273684211
SHEF-C5C5E	24.6	26.7	0.921348315
SHEF-C5C9A	24.8	28.3	0.876325088
SHEF-C5D6A	20	20.3	0.985221675
SHEF-C5D79	14.9	22.1	0.674208145
SHEF-C5D97	28.1	28.2	0.996453901
SHEF-C5DB5	32.5	28.9	1.124567474
SHEF-C5DD3	17.5	23	0.760869565
SHEF-C5F19	19.6	26.6	0.736842105
SHEF-C5FDD	23.6	26.8	0.880597015
SHEF-C5FEC	NA	24.1	NA
SHEF-C6042	22.4	26.1	0.858237548
SHEF-C6060	22.6	25.2	0.896825397
SHEF-C608E	24	22.6	1.061946903
SHEF-C616D	31.2	24.5	1.273469388
SHEF-C6200	20.4	21.5	0.948837209
SHEF-C625B	27.2	29.8	0.912751678
SHEF-C62A6	28.1	23.3	1.206008584
SHEF-C6367	18.7	24.3	0.769547325
SHEF-C6464	28	25.2	1.111111111
SHEF-C64CE	29.3	28	1.046428571
SHEF-C6525	19.8	24.3	0.814814815
SHEF-C6534	26.6	28.1	0.946619217
SHEF-C6543	21.4	17.2	1.244186047
SHEF-C65DA	23.6	24.9	0.947791165
SHEF-C65F8	20.3	24.2	0.838842975
SHEF-C6622	22.6	24	0.941666667
SHEF-C6640	33.2	25.8	1.286821705
SHEF-C668C	20.9	26	0.803846154
SHEF-C66D7	27.6	27.1	1.018450185
SHEF-C6789	17.1	21.7	0.788018433
SHEF-C6798	18.9	25.5	0.741176471
SHEF-C67C5	15.1	23.8	0.634453782
SHEF-C682C	22.9	30	0.763333333
SHEF-C6859	20.7	26.1	0.793103448
SHEF-C68A4	22.2	25.1	0.884462151
SHEF-C690B	19.3	23.5	0.821276596
SHEF-C691A	18.7	21.9	0.853881279
SHEF-C6929	28.3	26	1.088461538
SHEF-C6947	24.4	29.7	0.821548822
SHEF-C69CF	24.1	25.5	0.945098039
SHEF-C69DE	26.2	26.5	0.988679245
SHEF-C6B23	29.3	27.2	1.077205882
SHEF-C6B7E	25.7	27.6	0.93115942
SHEF-C6C02	25.4	27.2	0.933823529
SHEF-C6C11	19.3	24.1	0.800829876
SHEF-C6C20	21.6	28.4	0.76056338
SHEF-C6C5D	34.6	32.5	1.064615385
SHEF-C6C7B	18.9	23.9	0.790794979
SHEF-C6D1E	21.3	25.5	0.835294118
SHEF-C6DA5	18.7	21.7	0.861751152
SHEF-C6DE1	32.8	27.2	1.205882353
SHEF-C6E48	20.3	24.3	0.835390947
SHEF-C6EA2	27	28.2	0.957446809
SHEF-C6EEE	18.5	20.3	0.911330049
SHEF-C6F36	25.1	27.6	0.90942029
SHEF-C6F72	21.3	29.3	0.726962457
SHEF-C706F	24.9	24.6	1.012195122
SHEF-C708D	23.8	27.4	0.868613139
SHEF-C70AB	32	29	1.103448276
SHEF-C7102	21.3	26	0.819230769
SHEF-C715D	24.8	26.8	0.925373134
SHEF-C71B7	32.2	26	1.238461538
SHEF-C722D	26.5	27.9	0.949820789
SHEF-C724B	22.5	31.4	0.71656051
SHEF-C7296	15.9	21	0.757142857
SHEF-C72B4	20.7	22	0.940909091
SHEF-C72E1	26.3	26.9	0.977695167
SHEF-C7418	35.2	22.2	1.585585586
SHEF-C7463	28.4	24.1	1.178423237
SHEF-C7515	16	20.2	0.792079208
SHEF-C757F	19.1	27.2	0.702205882
SHEF-C759D	33.4	32.2	1.037267081
SHEF-C764F	27.1	25.6	1.05859375
SHEF-C769A	32.5	33.3	0.975975976
SHEF-C76C7	29.1	25.8	1.127906977
SHEF-C76D6	31.6	30	1.053333333
SHEF-C76E5	32.2	27.2	1.183823529
SHEF-C7700	28.1	29.6	0.949324324
SHEF-C774C	24.5	25.5	0.960784314
SHEF-C7788	26.3	27.3	0.963369963
SHEF-C7797	21.8	24.1	0.904564315
SHEF-C77B5	30.7	27	1.137037037
SHEF-C77F1	18.1	27.3	0.663003663
SHEF-C78EF	19.2	25.5	0.752941176
SHEF-C7937	16.9	29.3	0.576791809
SHEF-C7991	18.8	24.1	0.780082988
SHEF-C79A0	26.2	28.3	0.925795053
SHEF-C79CE	21	24.3	0.864197531
SHEF-C79EC	25.6	27.8	0.920863309
SHEF-C7A34	24.4	24.1	1.012448133
SHEF-C7A8F	18.8	22.9	0.820960699
SHEF-C7ABC	24.5	23.3	1.051502146
SHEF-C7B5F	26.2	29.8	0.879194631
SHEF-C7BB9	23.7	22.6	1.048672566
SHEF-C7C4D	31.1	26.7	1.164794007
SHEF-C7C98	25.9	26.7	0.970037453
SHEF-C7D77	25.4	28.1	0.903914591
SHEF-C7E74	31.1	23	1.352173913
SHEF-C7ECF	18.4	24.4	0.754098361
SHEF-C7F08	31.5	23.3	1.35193133
SHEF-C7F17	20.4	24.3	0.839506173
SHEF-C7F9F	22.7	27.3	0.831501832
SHEF-C7FAE	16	20.2	0.792079208
SHEF-C7FBD	25.2	27.9	0.903225806
SHEF-C7FF9	37.39	27	1.384814815
SHEF-C8013	25.2	27.7	0.909747292
SHEF-C806E	29.4	25.2	1.166666667
SHEF-C80AA	25	26.5	0.943396226
SHEF-C80D7	22.2	28.4	0.781690141
SHEF-C815C	25.2	26	0.969230769
SHEF-C816B	32.2	33.2	0.969879518
SHEF-C817A	28.7	27.2	1.055147059
SHEF-C81D4	19.1	23.5	0.812765957
SHEF-C81E3	19.2	30.8	0.623376623
SHEF-C81F2	22.9	23.1	0.991341991
SHEF-C821D	18.2	22.4	0.8125
SHEF-C822C	34	32.2	1.055900621
SHEF-C82D1	18.7	30	0.623333333
SHEF-C82FF	33.2	28.3	1.173144876
SHEF-C830B	27.4	28.5	0.961403509
SHEF-C831A	22.1	24.2	0.91322314
SHEF-C8329	18.8	24.9	0.75502008
SHEF-C8338	17.4	25.4	0.68503937
SHEF-C8374	20.9	24.4	0.856557377
SHEF-C8392	31.9	28.5	1.119298246
SHEF-C83A1	19.7	25.5	0.77254902
SHEF-C83ED	17.4	24.1	0.721991701
SHEF-C8408	21.4	24.1	0.887966805
SHEF-C8444	21.2	25.5	0.831372549
SHEF-C84CC	19.8	25.4	0.779527559
SHEF-C8523	27.4	27.3	1.003663004
SHEF-C8532	18.5	22.2	0.833333333
SHEF-C85F6	19.7	23.7	0.831223629
SHEF-C8611	20	26.9	0.743494424
SHEF-C8620	26.5	25.2	1.051587302
SHEF-C87A5	18.7	22.7	0.823788546
SHEF-C87F0	21.8	26.3	0.828897338
SHEF-C88A2	22.8	27.6	0.826086957
SHEF-C88DF	30.1	30.3	0.99339934
SHEF-C8936	36.8	30.1	1.222591362
SHEF-C8963	20.9	24.7	0.846153846
SHEF-C89EB	23.1	21.2	1.089622642
SHEF-C8A06	20.5	25	0.82
SHEF-C8A60	20.9	23.3	0.896995708
SHEF-C8AE8	20.9	24.1	0.867219917
SHEF-C8B8B	24.8	26.4	0.939393939
SHEF-C8C2E	15.6	15.9	0.981132075
SHEF-C8C4C	30.2	28.4	1.063380282
SHEF-C8C5B	32.2	28.5	1.129824561
SHEF-C8C6A	28.7	25.7	1.116731518
SHEF-C8C79	18.3	23.5	0.778723404
SHEF-C8CB5	22.5	31.8	0.70754717
SHEF-C8CE2	21.8	24	0.908333333
SHEF-C8DD0	20.7	25.6	0.80859375
SHEF-C8DFE	21.1	26.9	0.784386617
SHEF-C8F9E	29.8	27.8	1.071942446
SHEF-C9021	28.1	25.4	1.106299213
SHEF-C9030	22.5	22.7	0.991189427
SHEF-C905E	20	23.2	0.862068966
SHEF-C906D	23	24.7	0.931174089
SHEF-C90E5	19.1	24.5	0.779591837
SHEF-C9100	19.2	29.1	0.659793814
SHEF-C911F	20.03	24	0.834583333
SHEF-C914C	20.8	25.5	0.815686275
SHEF-C916A	22.4	26.2	0.854961832
SHEF-C9249	24.5	27.6	0.887681159
SHEF-C9294	19.1	24.4	0.782786885
SHEF-C93EC	17.8	21.1	0.843601896
SHEF-C958C	27.2	26.5	1.026415094
SHEF-C95AA	26.3	26.8	0.981343284
SHEF-C9883	26	24.9	1.044176707
SHEF-C9935	22	23.4	0.94017094
SHEF-C9953	18.6	21.6	0.861111111
SHEF-C9A50	17.4	20.4	0.852941176
SHEF-C9AAB	29.3	28	1.046428571
SHEF-C9ABA	16.3	21.2	0.768867925
SHEF-C9AC9	23.2	28.4	0.816901408
SHEF-C9AD8	33.7	27.2	1.238970588
SHEF-C9B02	21.1	23	0.917391304
SHEF-C9B11	19.2	22	0.872727273
SHEF-C9D39	18.1	24.5	0.73877551
SHEF-C9D48	31.6	26.3	1.201520913
SHEF-C9D84	24.7	22.2	1.112612613
SHEF-C9DC0	20.3	23.5	0.863829787
SHEF-C9DFD	17.7	21.5	0.823255814
SHEF-C9E36	21.8	25.3	0.861660079
SHEF-C9F24	32.6	28.2	1.156028369
SHEF-C9F33	36	28.8	1.25
SHEF-C9F51	18.9	23.7	0.797468354
SHEF-C9FBB	22.6	31	0.729032258
SHEF-C9FF7	24.4	27.7	0.880866426
SHEF-CA020	27.1	24.4	1.110655738
SHEF-CA04E	31.6	30.5	1.036065574
SHEF-CA05D	24.5	29.2	0.839041096
SHEF-CA0D5	29.5	27.7	1.064981949
SHEF-CA14B	24.5	28.7	0.853658537
SHEF-CA169	25.3	30	0.843333333
SHEF-CA178	21.9	23.5	0.931914894
SHEF-CA1B4	28.1	29.7	0.946127946
SHEF-CA1C3	29.4	26.4	1.113636364
SHEF-CA1D2	31.9	28.4	1.123239437
SHEF-CA1F0	21.5	24.5	0.87755102
SHEF-CA21B	19	24.5	0.775510204
SHEF-CA284	22.1	27.1	0.815498155
SHEF-CA2EE	27.5	28.8	0.954861111
SHEF-CA345	20.5	25.4	0.807086614
SHEF-CA354	18.7	22.8	0.820175439
SHEF-CA363	25.1	29.7	0.845117845
SHEF-CA3BE	22.4	25.5	0.878431373
SHEF-CA3EB	14.9	20.9	0.71291866
SHEF-CA460	27.8	23.3	1.193133047
SHEF-CA49D	25.6	25.1	1.019920319
SHEF-CA4BB	30.2	29.7	1.016835017
SHEF-CA5C7	33.1	29.3	1.129692833
SHEF-CA65B	22.2	25.4	0.874015748
SHEF-CA697	25	26.9	0.92936803
SHEF-CA6E2	19	25	0.76
SHEF-CA70D	26.2	28	0.935714286
SHEF-CA749	26.6	28.6	0.93006993
SHEF-CA7B2	23.5	23.3	1.008583691
SHEF-CA7EF	27.3	27.8	0.982014388
SHEF-CA828	28.7	28.6	1.003496503
SHEF-CA846	34.4	31.4	1.095541401
SHEF-CA873	25.4	27.4	0.927007299
SHEF-CA8A0	25.9	32.2	0.804347826
SHEF-CAA9B	19.7	24	0.820833333
SHEF-CAAC8	18.3	21.5	0.851162791
SHEF-CAAD7	26.6	27.8	0.956834532
SHEF-CAB89	27.2	24.7	1.101214575
SHEF-CABB6	32.6	29.4	1.108843537
SHEF-CAC0E	26.7	26.5	1.00754717
SHEF-CAC2C	27.3	27.1	1.007380074
SHEF-CAC59	31	25.1	1.235059761
SHEF-CACC2	26	26.8	0.970149254
SHEF-CAD1A	20.9	23.3	0.896995708
SHEF-CADED	25.2	24.3	1.037037037
SHEF-CAE08	21.7	23.6	0.919491525
SHEF-CAE53	28.4	25.8	1.100775194
SHEF-CAE71	23.3	27.7	0.841155235
SHEF-CAE9F	26.2	28.5	0.919298246
SHEF-CAEAE	20.6	27	0.762962963
SHEF-CAECC	27.2	28.6	0.951048951
SHEF-CAF7E	20.8	23.9	0.870292887
SHEF-CAFC9	33.3	31.1	1.07073955
SHEF-CB001	18.2	23	0.791304348
SHEF-CB04D	28.7	27	1.062962963
SHEF-CB0B6	29	28.4	1.021126761
SHEF-CB0F2	19.6	23.3	0.841201717
SHEF-CB159	23.3	28.4	0.820422535
SHEF-CB1A4	19.4	25.3	0.766798419
SHEF-CB1B3	19.8	28.3	0.699646643
SHEF-CB1E0	24.2	26.2	0.923664122
SHEF-CB247	29.8	29	1.027586207
SHEF-CB292	23.9	31.2	0.766025641
SHEF-CB2A1	36.1	29.6	1.219594595
SHEF-CB317	17.7	23.9	0.740585774
SHEF-CB353	24	25.5	0.941176471
SHEF-CB3AE	21.6	23.1	0.935064935
SHEF-CB3F9	16.1	27.9	0.577060932
SHEF-CB414	26.4	27.7	0.953068592
SHEF-CB423	33.7	30.6	1.10130719
SHEF-CB432	29.9	24.1	1.2406639
SHEF-CB441	25	27.1	0.922509225
SHEF-CB46F	27.2	28	0.971428571
SHEF-CB502	32.4	30.5	1.062295082
SHEF-CB58A	22.1	26.1	0.846743295
SHEF-CB5D5	25.5	29	0.879310345
SHEF-CB5E4	19.1	22.3	0.856502242
SHEF-CB5F3	20.2	22.6	0.89380531
SHEF-CB61E	20.5	25	0.82
SHEF-CB62D	26.1	27.9	0.935483871
SHEF-CB63C	26.5	28	0.946428571
SHEF-CB669	22.8	26.1	0.873563218
SHEF-CB678	28.5	28.5	1
SHEF-CB687	26.3	28.9	0.910034602
SHEF-CB7FD	28.8	26	1.107692308
SHEF-CB854	29	31.6	0.917721519
SHEF-CB8FA	26.5	29.3	0.90443686
SHEF-CB906	28.6	28	1.021428571
SHEF-CB951	30.3	29.1	1.041237113
SHEF-CB9CA	24.5	23.1	1.060606061
SHEF-CBA03	26.4	28.3	0.932862191
SHEF-CBB1F	24.5	30.3	0.808580858
SHEF-CBB2E	28.2	25.7	1.097276265
SHEF-CBB5B	20.2	21.6	0.935185185
SHEF-CBB88	26.1	29.8	0.875838926
SHEF-CBBA6	18.6	22.2	0.837837838
SHEF-CBBB5	29.4	30.6	0.960784314
SHEF-CBBE2	25.2	26.5	0.950943396
SHEF-CBC1C	24.5	26.3	0.931558935
SHEF-CBC58	21.4	26	0.823076923
SHEF-CBCA3	24.3	26.6	0.913533835
SHEF-CBCC1	19.4	25.8	0.751937984
SHEF-CBE70	19.1	29.3	0.651877133
SHEF-CBE9E	31.16	27	1.154074074
SHEF-CBECB	23.4	26	0.9
SHEF-CBEE9	25	24.6	1.016260163
SHEF-CBF31	16.1	22.6	0.712389381
SHEF-CBFE6	27.1	28.2	0.960992908
SHEF-CC088	22.5	26.7	0.842696629
SHEF-CC0A6	30.2	28.4	1.063380282
SHEF-CC0B5	32.9	23.9	1.376569038
SHEF-CC0C4	24.8	28.1	0.882562278
SHEF-CC0D3	23.8	25.8	0.92248062
SHEF-CC0F1	20.6	26.2	0.786259542
SHEF-CC185	19	23.3	0.815450644
SHEF-CC246	23.8	28.6	0.832167832
SHEF-CC3BC	28.2	27.9	1.010752688
SHEF-CC422	27.5	30.9	0.889967638
SHEF-CC431	28.2	33.4	0.844311377
SHEF-CC45F	28.4	28.9	0.982698962
SHEF-CC4AA	29.5	30.1	0.980066445
SHEF-CC52F	16.9	25.4	0.665354331
SHEF-CC54D	26.3	27.2	0.966911765
SHEF-CC5A7	16.6	21.2	0.783018868
SHEF-CC64A	17.9	21	0.852380952
SHEF-CC6D1	22.1	23.8	0.928571429
SHEF-CC729	28.2	27.3	1.032967033
SHEF-CC853	25.4	29.9	0.849498328
SHEF-CC862	21	23.1	0.909090909
SHEF-CC880	18.7	27.7	0.675090253
SHEF-CC8AE	19.9	24.8	0.802419355
SHEF-CC905	17	23.6	0.720338983
SHEF-CC923	30.5	28	1.089285714
SHEF-CCA6C	27.7	27.6	1.003623188
SHEF-CCAB7	27.6	27.1	1.018450185
SHEF-CCB5A	20.7	23.9	0.866108787
SHEF-CCBD2	24	28.6	0.839160839
SHEF-CCC39	27.3	30.9	0.883495146
SHEF-CCC75	18.5	24.7	0.748987854
SHEF-CCC93	16	22.8	0.701754386
SHEF-CCD90	19.3	23.1	0.835497835
SHEF-CCDBE	26.5	30.9	0.857605178
SHEF-CCDCD	17.8	21.1	0.843601896
SHEF-CCDFA	25.2	25	1.008
SHEF-CCE7F	26.1	29.1	0.896907216
SHEF-CCED9	30.3	31.8	0.952830189
SHEF-CCF4F	18	21.9	0.821917808
SHEF-CD02D	19.7	25.6	0.76953125
SHEF-CD03C	18.3	21.4	0.855140187
SHEF-CD04B	24.8	26.3	0.942965779
SHEF-CD05A	17.2	22.3	0.771300448
SHEF-CD0C3	23	25.9	0.888030888
SHEF-CD184	29.5	29.5	1
SHEF-CD1B1	23.6	24.8	0.951612903
SHEF-CD1DF	23.1	28.1	0.822064057
SHEF-CD2AF	12	24.7	0.48582996
SHEF-CD2CD	21.8	25.2	0.865079365
SHEF-CD315	17.5	21.7	0.806451613
SHEF-CD38E	19.4	33	0.587878788
SHEF-CD39D	21.2	23.5	0.90212766
SHEF-CD3E8	22.1	26.4	0.837121212
SHEF-CD403	25	25.9	0.965250965
SHEF-CD430	18.6	23.3	0.798283262
SHEF-CD47C	20.9	24.1	0.867219917
SHEF-CD49A	25.4	28.3	0.897526502
SHEF-CD500	28.6	28.6	1
SHEF-CD52E	16.5	20.7	0.797101449
SHEF-CD54C	19.1	23.1	0.826839827
SHEF-CD55B	23.4	31.4	0.74522293
SHEF-CD56A	19.1	24.8	0.77016129
SHEF-CD60D	26.3	22.7	1.158590308
SHEF-CD6C1	31	29.3	1.058020478
SHEF-CD6EF	19	22.3	0.852017937
SHEF-CD737	15.8	20.9	0.755980861
SHEF-CD791	28.4	22.1	1.285067873
SHEF-CD7EC	30.8	25.4	1.212598425
SHEF-CD807	24.6	30.6	0.803921569
SHEF-CD89E	18.4	28.6	0.643356643
SHEF-CD8AD	18	19	0.947368421
SHEF-CD904	31.3	23.6	1.326271186
SHEF-CD97D	19.3	24.4	0.790983607
SHEF-CD9C8	19	27.1	0.701107011
SHEF-CDA2F	19.6	24.1	0.813278008
SHEF-CDA3E	19.9	23.8	0.836134454
SHEF-CDAD4	19.1	24.7	0.773279352
SHEF-CDB2C	29.2	26.8	1.089552239
SHEF-CDCB0	17.1	24.9	0.686746988
SHEF-CDCCF	30	30.1	0.996677741
SHEF-CDD17	36.9	31.3	1.178913738
SHEF-CDDBD	21.2	27.5	0.770909091
SHEF-CDDF9	29.9	29.6	1.010135135
SHEF-CDE05	34.2	28.3	1.208480565
SHEF-CDE23	26.6	28.1	0.946619217
SHEF-CDE32	18.1	21	0.861904762
SHEF-CDE8D	29.7	25.8	1.151162791
SHEF-CDED8	30.6	28.9	1.058823529
SHEF-CDEE7	29.8	30.2	0.986754967
SHEF-CDF5D	28.7	27.1	1.05904059
SHEF-CDF8A	29.4	30.6	0.960784314
SHEF-CDFB7	23	28.7	0.801393728
SHEF-CE0C2	26.2	28.6	0.916083916
SHEF-CE0D1	30.1	28.3	1.06360424
SHEF-CE0FF	30.6	31.4	0.974522293
SHEF-CE129	31.5	27.5	1.145454545
SHEF-CE138	25.2	23.2	1.086206897
SHEF-CE1B0	25.9	24.3	1.065843621
SHEF-CE1DE	21.1	28.3	0.745583039
SHEF-CE244	17.1	21.1	0.81042654
SHEF-CE2CC	27.7	29	0.955172414
SHEF-CE4B7	27.3	25.7	1.062256809
SHEF-CE4C6	27.5	24.1	1.141078838
SHEF-CE4E4	32.7	32.2	1.01552795
SHEF-CE60C	27	29.1	0.927835052
SHEF-CE648	30.2	28.5	1.059649123
SHEF-CE684	28.4	24.8	1.14516129
SHEF-CE693	25.7	25.7	1
SHEF-CE6DF	31.5	27.9	1.129032258
SHEF-CE718	36	26.5	1.358490566
SHEF-CE860	29.2	28.8	1.013888889
SHEF-CE89D	17.4	21.1	0.82464455
SHEF-CE903	17.8	22.9	0.777292576
SHEF-CE96D	27	22.5	1.2
SHEF-CE9A9	28.7	27.5	1.043636364
SHEF-CEA1F	23.4	23.4	1
SHEF-CEA6A	27.1	27.8	0.974820144
SHEF-CEA79	35	28.7	1.219512195
SHEF-CEB1C	23.3	33.4	0.69760479
SHEF-CEC0A	19.3	26.7	0.722846442
SHEF-CEC19	21.9	27.4	0.799270073
SHEF-CEC55	20.9	25.1	0.832669323
SHEF-CECEC	21.2	25.8	0.821705426
SHEF-CECFB	22.3	30	0.743333333
SHEF-CED9E	18.9	28.7	0.658536585
SHEF-CEDE9	27.4	27.3	1.003663004
SHEF-CEE04	24.8	25.6	0.96875
SHEF-CEE31	32.1	30	1.07
SHEF-CEE7D	22.4	24.2	0.925619835
SHEF-CF067	24.2	27.3	0.886446886
SHEF-CF0EF	34.3	27.3	1.256410256
SHEF-CF10A	22.3	29.2	0.76369863
SHEF-CF128	27.1	28.3	0.957597173
SHEF-CF191	25.2	29.9	0.842809365
SHEF-CF216	25.4	28.3	0.897526502
SHEF-CF234	27.2	25.9	1.05019305
SHEF-CF252	25.3	29	0.872413793
SHEF-CF261	25	26.3	0.950570342
SHEF-CF322	26.6	25.3	1.051383399
SHEF-CF340	20.3	27.9	0.727598566
SHEF-CF44D	27.3	29.8	0.916107383
SHEF-CF6A1	21	24.6	0.853658537
SHEF-CF6ED	18.4	27.4	0.671532847
SHEF-CF7EA	23	30.8	0.746753247
SHEF-CF8AB	31.8	19.8	1.606060606
SHEF-CF8BA	24.3	31	0.783870968
SHEF-CF8C9	22.6	24.3	0.930041152
SHEF-CF8D8	20.6	25	0.824
SHEF-CF902	18.5	24.2	0.76446281
SHEF-CF911	23.5	27.8	0.845323741
SHEF-CF93F	24.5	24.4	1.004098361
SHEF-CFA1E	20.5	27.6	0.742753623
SHEF-CFA4B	27.5	30.3	0.907590759
SHEF-CFAB4	18.2	21.1	0.862559242
SHEF-CFB48	18.5	23.6	0.783898305
SHEF-CFB57	31.3	24.6	1.272357724
SHEF-CFBEE	23.5	27.3	0.860805861
SHEF-CFCAF	27.1	27.4	0.989051095
SHEF-CFCBE	27.4	25.4	1.078740157
SHEF-CFDAC	27.4	26.5	1.033962264
SHEF-CFDBB	18.4	22.1	0.832579186
SHEF-CFDCA	23.1	23.6	0.978813559
SHEF-CFDD9	33.2	25.2	1.317460317
SHEF-CFE03	26.4	25.1	1.051792829
SHEF-CFE21	19.7	25.5	0.77254902
SHEF-CFE6D	28.5	26.2	1.08778626
SHEF-CFEB8	21.3	25.8	0.825581395
SHEF-CFEE5	18.8	22.5	0.835555556
SHEF-CFEF4	23.6	23.9	0.987447699
SHEF-CFF3D	27.1	25.8	1.050387597
SHEF-D0054	30	26.7	1.123595506
SHEF-D0072	34.6	28.8	1.201388889
SHEF-D00EB	34	27.4	1.240875912
SHEF-D0124	21	23	0.913043478
SHEF-D0160	29.2	29.3	0.996587031
SHEF-D018E	26.6	30.6	0.869281046
SHEF-D019D	24.1	24.2	0.995867769
SHEF-D01CA	20.6	25.1	0.820717131
SHEF-D01F7	22.5	22.4	1.004464286
SHEF-D029A	19.6	23.3	0.841201717
SHEF-D02E5	35.8	30.3	1.181518152
SHEF-D03C4	29.4	28.8	1.020833333
SHEF-D04D0	23.7	28.8	0.822916667
SHEF-D0528	14.1	25.4	0.55511811
SHEF-D0591	25.2	24.5	1.028571429
SHEF-D05A0	27.2	25.8	1.054263566
SHEF-D0625	25.7	22.4	1.147321429
SHEF-D068F	22.4	25.9	0.864864865
SHEF-D077D	20.2	27.9	0.724014337
SHEF-D0801	19	22.4	0.848214286
SHEF-D08B6	29.4	26.3	1.117870722
SHEF-D08F2	29.8	29	1.027586207
SHEF-D093B	31.8	27.2	1.169117647
SHEF-D0986	17.8	25.3	0.703557312
SHEF-D0A74	26.7	23	1.160869565
SHEF-D0B35	21.5	24.2	0.888429752
SHEF-D0B62	23.2	28	0.828571429
SHEF-D0BBD	30.4	26.2	1.160305344
SHEF-D0BDB	23.4	29.7	0.787878788
SHEF-D0C9C	30.1	24.1	1.248962656
SHEF-D0CBA	17.2	24.7	0.696356275
SHEF-D0CF6	19.9	27.9	0.713261649
SHEF-D0D99	15.1	27.2	0.555147059
SHEF-D0DD5	23.1	26.1	0.885057471
SHEF-D0EB4	19.5	23.3	0.836909871
SHEF-D0EC3	15.8	18.9	0.835978836
SHEF-D0F84	19	23.3	0.815450644
SHEF-D0FB1	20.8	26.6	0.781954887
SHEF-D1026	25.8	26.2	0.984732824
SHEF-D1053	15.6	30.6	0.509803922
SHEF-D1080	24.1	27.5	0.876363636
SHEF-D10CC	22.9	26.7	0.857677903
SHEF-D10F9	23.5	27.7	0.848375451
SHEF-D11AB	30.7	25.4	1.208661417
SHEF-D11D8	27.5	29.6	0.929054054
SHEF-D12C6	14.6	17.7	0.824858757
SHEF-D12D5	26.9	25.9	1.038610039
SHEF-D130F	23.6	23.1	1.021645022
SHEF-D132D	27	31.1	0.868167203
SHEF-D1369	28.9	29.1	0.993127148
SHEF-D13D2	21.9	20.7	1.057971014
SHEF-D141B	19.2	26.4	0.727272727
SHEF-D1475	28	24.5	1.142857143
SHEF-D14DF	25.9	30.1	0.860465116
SHEF-D14FD	24.2	24.5	0.987755102
SHEF-D1518	23.8	25.4	0.937007874
SHEF-D1536	15.6	22.8	0.684210526
SHEF-D15BE	21	25	0.84
SHEF-D15DC	22.3	27.6	0.807971014
SHEF-D15FA	26	27.7	0.938628159
SHEF-D1633	29.7	24.4	1.217213115
SHEF-D1660	23.8	27.4	0.868613139
SHEF-D169D	21.4	24	0.891666667
SHEF-D174F	24	26.7	0.898876404
SHEF-D179A	28.7	24.5	1.171428571
SHEF-D17E5	30.1	27	1.114814815
SHEF-D18B5	27.5	28.5	0.964912281
SHEF-D193A	24.2	26.4	0.916666667
SHEF-D19B2	26.3	29.8	0.882550336
SHEF-D19C1	22.7	26.9	0.843866171
SHEF-D1A55	18.7	22.2	0.842342342
SHEF-D1A82	32.6	22.9	1.423580786
SHEF-D1C31	17.5	21	0.833333333
SHEF-D1CD7	21.1	24.4	0.864754098
SHEF-D1D3E	25.7	28.3	0.908127208
SHEF-D1DE3	25	25	1
SHEF-D1E0E	32	30.5	1.049180328
SHEF-D1E2C	23.3	25.7	0.906614786
SHEF-D1E3B	29	28.4	1.021126761
SHEF-D1E59	23.3	24.1	0.966804979
SHEF-D1E68	22	26.7	0.823970037
SHEF-D1E86	20.6	23.4	0.88034188
SHEF-D1E95	23	27.7	0.83032491
SHEF-D1F29	26.7	29.9	0.892976589
SHEF-D1F47	21.1	24.8	0.850806452
SHEF-D1F56	19.6	22.8	0.859649123
SHEF-D1F65	34.4	29.2	1.178082192
SHEF-D1F74	20	27.5	0.727272727
SHEF-D1FED	16.7	19	0.878947368
SHEF-D2070	25.6	26.1	0.980842912
SHEF-D20CB	24.5	26.1	0.938697318
SHEF-D20F8	26.8	28.3	0.946996466
SHEF-D2104	28.9	29.8	0.969798658
SHEF-D21AA	25.4	29.1	0.872852234
SHEF-D21D7	19.2	23	0.834782609
SHEF-D223E	38.4	29	1.324137931
SHEF-D227A	24.5	28.4	0.862676056
SHEF-D2386	31.8	25.2	1.261904762
SHEF-D23B3	31.2	28.9	1.079584775
SHEF-D2429	19.7	25.9	0.760617761
SHEF-D2438	20.6	30.8	0.668831169
SHEF-D2465	24.4	26	0.938461538
SHEF-D259F	27.6	29.2	0.945205479
SHEF-D269C	28.1	29.9	0.939799331
SHEF-D2702	23.8	25.3	0.940711462
SHEF-D2711	28.3	27.1	1.044280443
SHEF-D2720	21.3	31	0.687096774
SHEF-D273F	27.4	24.7	1.109311741
SHEF-D275D	25.7	27.2	0.944852941
SHEF-D2869	25.2	27.5	0.916363636
SHEF-D28E1	23.2	25.4	0.913385827
SHEF-D2957	20.5	25.9	0.791505792
SHEF-D2993	26.3	28.9	0.910034602
SHEF-D29B1	23.7	26.5	0.894339623
SHEF-D29EE	19.7	26.6	0.740601504
SHEF-D2A36	20.3	26.7	0.760299625
SHEF-D2A54	26.3	29.1	0.903780069
SHEF-D2AFA	21.8	30.2	0.721854305
SHEF-D2B51	30.4	24.1	1.261410788
SHEF-D2BF7	22.9	24.7	0.927125506
SHEF-D2C21	16.6	21.5	0.772093023
SHEF-D2C8B	24.2	27.3	0.886446886
SHEF-D2CD6	26.8	27.2	0.985294118
SHEF-D2CE5	31.3	31.8	0.98427673
SHEF-D2DA6	31.1	27.6	1.126811594
SHEF-D2DC4	19.8	27	0.733333333
SHEF-D2DE2	23.3	26.2	0.889312977
SHEF-D2E2B	22.7	27	0.840740741
SHEF-D2E58	22.9	26.8	0.854477612
SHEF-D2F82	27.8	26.7	1.041198502
SHEF-D3024	21.5	24.6	0.87398374
SHEF-D3051	31	30.4	1.019736842
SHEF-D307F	22.2	27.6	0.804347826
SHEF-D30BB	24.1	25.3	0.95256917
SHEF-D31B8	27.2	25.6	1.0625
SHEF-D31E5	29.3	25.5	1.149019608
SHEF-D3358	17.5	23.7	0.738396624
SHEF-D33C1	17.4	20.6	0.844660194
SHEF-D3473	23.6	30.4	0.776315789
SHEF-D3482	25.5	27.3	0.934065934
SHEF-D34A0	23.4	25.3	0.924901186
