## Supplementary File F11 for "periscope: sub-genomic RNA identification in SARS-CoV-2 Genomic Sequencing Data"

sample	mapped_reads	orf	sgRNA_count	coverage	sgRPTL	sgRPHT
CVR196_NextFlex_S11	8929562	novel_5254	1	4559.0	0.21934634788330773	0.0011198757565040705
CVR196_NextFlex_S11	8929562	novel_5591	1	7917.0	0.12631047113805735	0.0011198757565040705
CVR196_NextFlex_S11	8929562	novel_7695	1	5748.0	0.17397355601948503	0.0011198757565040705
CVR196_NextFlex_S11	8929562	novel_8680	1	6917.5	0.14456089627755692	0.0011198757565040705
CVR196_NextFlex_S11	8929562	novel_10639	1	7575.0	0.132013201320132	0.0011198757565040705
CVR196_NextFlex_S11	8929562	novel_13866	1	6623.0	0.15098897780462026	0.0011198757565040705
CVR196_NextFlex_S11	8929562	novel_16437	1	6781.5	0.1474600014746	0.0011198757565040705
CVR196_NextFlex_S11	8929562	novel_17731	1	6899.5	0.1449380389883325	0.0011198757565040705
CVR196_NextFlex_S11	8929562	novel_21193	5	7843.0	0.6375111564452378	0.005599378782520353
CVR196_NextFlex_S11	8929562	novel_21305	1	7787.0	0.1284191601386927	0.0011198757565040705
CVR196_NextFlex_S11	8929562	novel_22079	1	5518.0	0.1812250815512867	0.0011198757565040705
CVR196_NextFlex_S11	8929562	novel_22404	1	6794.5	0.14717786444918685	0.0011198757565040705
CVR196_NextFlex_S11	8929562	novel_22489	1	7769.5	0.12870841109466505	0.0011198757565040705
CVR196_NextFlex_S11	8929562	novel_22499	1	6939.0	0.14411298457991065	0.0011198757565040705
CVR196_NextFlex_S11	8929562	novel_22502	1	6899.0	0.14494854326714016	0.0011198757565040705
CVR196_NextFlex_S11	8929562	novel_24776	2	6279.5	0.3184966955967832	0.002239751513008141
CVR196_NextFlex_S11	8929562	novel_26497	2	3832.0	0.5219206680584552	0.002239751513008141
CVR196_NextFlex_S11	8929562	novel_27673	2	7833.0	0.25533001404315075	0.002239751513008141
CVR196_NextFlex_S11	8929562	novel_27761	1	7849.0	0.12740476493820868	0.0011198757565040705
CVR196_NextFlex_S11	8929562	novel_27792	1	7781.0	0.12851818532322323	0.0011198757565040705
CVR196_NextFlex_S11	8929562	novel_29153	1	7670.0	0.1303780964797914	0.0011198757565040705
CVR201_NextFlex_S10	9077798	novel_4405	1	6688.0	0.14952153110047847	0.001101588733302944
CVR201_NextFlex_S10	9077798	novel_4579	2	6102.0	0.32776138970829233	0.002203177466605888
CVR201_NextFlex_S10	9077798	novel_5785	3	7390.5	0.40592652729855894	0.0033047661999088323
CVR201_NextFlex_S10	9077798	novel_6109	1	6661.0	0.15012760846719714	0.001101588733302944
CVR201_NextFlex_S10	9077798	novel_8954	1	7906.0	0.1264862130027827	0.001101588733302944
CVR201_NextFlex_S10	9077798	novel_9709	2	3589.5	0.5571806658308956	0.002203177466605888
CVR201_NextFlex_S10	9077798	novel_13678	1	7960.0	0.12562814070351758	0.001101588733302944
CVR201_NextFlex_S10	9077798	novel_15776	1	6423.0	0.15569048731122528	0.001101588733302944
CVR201_NextFlex_S10	9077798	novel_21193	11	7859.0	1.3996691691054841	0.012117476066332386
CVR201_NextFlex_S10	9077798	novel_21899	2	4243.5	0.4713090609166961	0.002203177466605888
CVR201_NextFlex_S10	9077798	novel_22501	2	7759.0	0.2577651759247326	0.002203177466605888
CVR201_NextFlex_S10	9077798	novel_22721	1	7916.5	0.12631844880944862	0.001101588733302944
CVR201_NextFlex_S10	9077798	novel_26505	1	3285.0	0.30441400304414	0.001101588733302944
CVR201_NextFlex_S10	9077798	novel_27760	1	7739.0	0.12921566093810571	0.001101588733302944
CVR201_NextFlex_S10	9077798	novel_28101	1	5124.0	0.19516003122560502	0.001101588733302944
CVR201_NextFlex_S10	9077798	novel_28281	2	7683.5	0.26029804125723954	0.002203177466605888
CVR201_NextFlex_S10	9077798	novel_29111	1	7587.0	0.13180440226703571	0.001101588733302944
CVR206_NextFlex_S9	7923449	novel_331	2	7662.5	0.2610114192495922	0.0025241533074801138
CVR206_NextFlex_S9	7923449	novel_3930	1	7921.5	0.12623871741463108	0.0012620766537400569
CVR206_NextFlex_S9	7923449	novel_4405	1	6105.0	0.1638001638001638	0.0012620766537400569
CVR206_NextFlex_S9	7923449	novel_4420	2	6349.5	0.31498543192377354	0.0025241533074801138
CVR206_NextFlex_S9	7923449	novel_5766	1	7904.0	0.12651821862348178	0.0012620766537400569
CVR206_NextFlex_S9	7923449	novel_7374	2	6911.5	0.28937278448961873	0.0025241533074801138
CVR206_NextFlex_S9	7923449	novel_12965	1	7789.0	0.12838618564642446	0.0012620766537400569
CVR206_NextFlex_S9	7923449	novel_15776	5	6325.0	0.7905138339920948	0.006310383268700284
CVR206_NextFlex_S9	7923449	novel_18387	2	7261.0	0.27544415369783776	0.0025241533074801138
CVR206_NextFlex_S9	7923449	novel_18940	1	7637.0	0.13094146916328403	0.0012620766537400569
CVR206_NextFlex_S9	7923449	novel_19356	1	4506.0	0.22192632046160674	0.0012620766537400569
CVR206_NextFlex_S9	7923449	novel_19641	1	3023.0	0.33079722130334105	0.0012620766537400569
CVR206_NextFlex_S9	7923449	novel_21193	12	7867.0	1.5253590949536036	0.01514491984488068
CVR206_NextFlex_S9	7923449	novel_22502	1	7109.0	0.14066676044450696	0.0012620766537400569
CVR206_NextFlex_S9	7923449	novel_23020	1	4623.0	0.2163097555699762	0.0012620766537400569
CVR206_NextFlex_S9	7923449	novel_24776	1	6612.0	0.1512401693889897	0.0012620766537400569
CVR206_NextFlex_S9	7923449	novel_25139	1	2834.0	0.3528581510232886	0.0012620766537400569
CVR206_NextFlex_S9	7923449	novel_27792	1	7425.0	0.13468013468013468	0.0012620766537400569
CVR206_NextFlex_S9	7923449	novel_28526	1	5072.5	0.19714144898965008	0.0012620766537400569
CVR213_NextFlex_S13	1458184	novel_2793	1	3579.0	0.27940765576976806	0.006857845100481146
CVR213_NextFlex_S13	1458184	novel_3361	1	3969.0	0.25195263290501385	0.006857845100481146
CVR213_NextFlex_S13	1458184	novel_3815	1	3077.0	0.32499187520311995	0.006857845100481146
CVR213_NextFlex_S13	1458184	novel_8049	1	3858.0	0.2592016588906169	0.006857845100481146
CVR213_NextFlex_S13	1458184	novel_13735	1	3054.5	0.3273858241938124	0.006857845100481146
CVR213_NextFlex_S13	1458184	novel_21193	1	4167.0	0.23998080153587714	0.006857845100481146
CVR213_NextFlex_S13	1458184	novel_22502	1	4361.5	0.22927891780350795	0.006857845100481146
CVR215_NextFlex_S8	3407036	novel_1624	1	4690.5	0.21319688732544503	0.0029351025348719533
CVR215_NextFlex_S8	3407036	novel_2291	2	3621.0	0.5523336095001381	0.005870205069743907
CVR215_NextFlex_S8	3407036	novel_13729	1	3992.0	0.250501002004008	0.0029351025348719533
CVR215_NextFlex_S8	3407036	novel_21193	3	5598.0	0.5359056806002144	0.00880530760461586
CVR215_NextFlex_S8	3407036	novel_22403	1	3254.5	0.30726686126901215	0.0029351025348719533
CVR215_NextFlex_S8	3407036	novel_22499	1	5006.0	0.1997602876548142	0.0029351025348719533
CVR215_NextFlex_S8	3407036	novel_24890	1	3728.0	0.26824034334763946	0.0029351025348719533
CVR215_NextFlex_S8	3407036	novel_27760	1	4164.5	0.24012486492976345	0.0029351025348719533
