## Supplementary File F14 for "periscope: sub-genomic RNA identification in SARS-CoV-2 Genomic Sequencing Data"

sample	mapped_reads	orf	sgRNA_count	coverage	sgRPTL	sgRPHT
CVR196_NextFlex_S11	8929562	S	96	3318.5	28.928732861232486	0.10750807262439076
CVR196_NextFlex_S11	8929562	ORF3a	395	7604.0	51.94634402945818	0.44235092381910784
CVR196_NextFlex_S11	8929562	E	16	7756.0	2.0629190304280556	0.01791801210406513
CVR196_NextFlex_S11	8929562	M	345	6336.5	54.4464609800363	0.3863571359939043
CVR196_NextFlex_S11	8929562	ORF6	32	7581.0	4.221079013322781	0.03583602420813026
CVR196_NextFlex_S11	8929562	ORF7a	234	5125.0	45.65853658536585	0.2620509270219525
CVR196_NextFlex_S11	8929562	ORF8	101	6351.0	15.903007400409384	0.11310745140691111
CVR196_NextFlex_S11	8929562	N	1082	6308.0	171.5282181357007	1.2117055685374043
CVR201_NextFlex_S10	9077798	S	59	3268.0	18.05385556915545	0.0649937352648737
CVR201_NextFlex_S10	9077798	ORF3a	286	7647.5	37.39784243216737	0.315054377724642
CVR201_NextFlex_S10	9077798	E	8	7804.0	1.0251153254741159	0.008812709866423553
CVR201_NextFlex_S10	9077798	M	154	5643.0	27.290448343079923	0.1696446649286534
CVR201_NextFlex_S10	9077798	ORF6	21	7489.5	2.8039254956939716	0.023133363399361825
CVR201_NextFlex_S10	9077798	ORF7a	172	4992.0	34.455128205128204	0.1894732621281064
CVR201_NextFlex_S10	9077798	ORF8	57	7167.5	7.952563655388908	0.06279055779826781
CVR201_NextFlex_S10	9077798	N	273	6756.0	40.40852575488454	0.30073372419170374
CVR206_NextFlex_S9	7923449	S	34	2443.5	13.914466953140987	0.04291060622716193
CVR206_NextFlex_S9	7923449	ORF3a	240	7526.0	31.889449906989107	0.3028983968976136
CVR206_NextFlex_S9	7923449	E	7	7464.0	0.9378349410503751	0.008834536576180397
CVR206_NextFlex_S9	7923449	M	109	4565.0	23.87732749178532	0.1375663552576662
CVR206_NextFlex_S9	7923449	ORF6	13	7550.0	1.7218543046357617	0.01640699649862074
CVR206_NextFlex_S9	7923449	ORF7a	140	3956.0	35.38928210313448	0.17669073152360795
CVR206_NextFlex_S9	7923449	ORF8	36	5763.0	6.246746486205102	0.045434759534642044
CVR206_NextFlex_S9	7923449	N	340	6245.0	54.4435548438751	0.4291060622716193
CVR213_NextFlex_S13	1458184	S	15	1875.0	8.0	0.1028676765072172
CVR213_NextFlex_S13	1458184	ORF3a	72	4130.0	17.433414043583536	0.49376484723464253
CVR213_NextFlex_S13	1458184	E	4	3830.0	1.0443864229765012	0.027431380401924586
CVR213_NextFlex_S13	1458184	M	58	2898.0	20.013802622498275	0.3977550158279065
CVR213_NextFlex_S13	1458184	ORF6	9	4002.0	2.2488755622188905	0.06172060590433032
CVR213_NextFlex_S13	1458184	ORF7a	46	3133.0	14.682413022661985	0.31546087462213274
CVR213_NextFlex_S13	1458184	ORF8	9	3450.5	2.6083176351253443	0.06172060590433032
CVR213_NextFlex_S13	1458184	N	255	3745.0	68.09078771695594	1.7487505006226924
CVR213_NextFlex_S13	1458184	N*	1	3791.0	0.2637826431020839	0.006857845100481146
CVR215_NextFlex_S8	3407036	S	22	3257.0	6.754682222904513	0.06457225576718297
CVR215_NextFlex_S8	3407036	ORF3a	144	4721.0	30.502012285532725	0.4226547650215613
CVR215_NextFlex_S8	3407036	E	2	4250.5	0.4705328784848842	0.005870205069743907
CVR215_NextFlex_S8	3407036	M	92	3670.5	25.064705081051628	0.2700294332082197
CVR215_NextFlex_S8	3407036	ORF6	13	5502.0	2.3627771719374775	0.03815633295333539
CVR215_NextFlex_S8	3407036	ORF7a	71	3315.0	21.417797888386126	0.20839227997590867
CVR215_NextFlex_S8	3407036	ORF8	36	4002.0	8.995502248875562	0.10566369125539032
CVR215_NextFlex_S8	3407036	N	425	4609.0	92.21089173356476	1.2474185773205801
