## Supplementary File F17 for "periscope: sub-genomic RNA identification in SARS-CoV-2 Genomic Sequencing Data"

sample	coverage
SHEF-BFD63	0.988
SHEF-BFD72	0.988
SHEF-BFD81	0.978
SHEF-BFDBE	0.971
SHEF-BFDCD	0.988
SHEF-BFDEB	0.988
SHEF-BFE8E	0.997
SHEF-BFE9D	0.997
SHEF-BFEAC	0.997
SHEF-BFEBB	0.997
SHEF-BFED9	0.997
SHEF-BFEF7	0.997
SHEF-BFF03	0.997
SHEF-BFF12	0.978
SHEF-BFF21	0.987
SHEF-BFF30	0.961
SHEF-BFF4F	0.961
SHEF-BFF5E	0.961
SHEF-BFF6D	0.997
SHEF-BFF7C	0.956
SHEF-BFF8B	0.986
SHEF-BFF9A	0.987
SHEF-BFFA9	0.997
SHEF-BFFB8	0.997
SHEF-BFFC7	0.978
SHEF-BFFD6	0.997
SHEF-BFFE5	0.987
SHEF-BFFF4	0.978
SHEF-C000C	0.987
SHEF-C001B	0.97
SHEF-C002A	0.987
SHEF-C0039	0.987
SHEF-C0048	0.987
SHEF-C0066	0.997
SHEF-C0075	0.987
SHEF-C0084	0.997
SHEF-C00A2	0.979
SHEF-C00C0	0.97
SHEF-C00DF	0.997
SHEF-C00FD	0.979
SHEF-C0118	0.976
SHEF-C0145	0.987
SHEF-C0154	0.977
SHEF-C0172	0.997
SHEF-C01BE	0.987
SHEF-C0206	0.997
SHEF-C0215	0.989
SHEF-C0224	0.997
SHEF-C0233	0.997
SHEF-C0242	0.99
SHEF-C0251	0.997
SHEF-C027F	0.989
SHEF-C028E	0.997
SHEF-C029D	0.988
SHEF-C02AC	0.997
SHEF-C02BB	0.997
SHEF-C02CA	0.997
SHEF-C02D9	0.996
SHEF-C02E8	0.99
SHEF-C02F7	0.997
SHEF-C0303	0.99
SHEF-C0312	0.997
SHEF-C0321	0.997
SHEF-C0330	0.99
SHEF-C034F	0.997
SHEF-C035E	0.997
SHEF-C036D	0.996
SHEF-C037C	0.997
SHEF-C038B	0.997
SHEF-C039A	0.988
SHEF-C03A9	0.997
SHEF-C03B8	0.997
SHEF-C03C7	0.997
SHEF-C03D6	0.989
SHEF-C03E5	0.997
SHEF-C03F4	0.997
SHEF-C0400	0.997
SHEF-C041F	0.997
SHEF-C042E	0.997
SHEF-C043D	0.997
SHEF-C044C	0.997
SHEF-C045B	0.997
SHEF-C046A	0.997
SHEF-C0479	0.989
SHEF-C0488	0.988
SHEF-C0497	0.997
SHEF-C04A6	0.997
SHEF-C04B5	0.997
SHEF-C04C4	0.997
SHEF-C04D3	0.997
SHEF-C04E2	0.997
SHEF-C050D	0.997
SHEF-C051C	0.997
SHEF-C052B	0.997
SHEF-C053A	0.997
SHEF-C0576	0.997
SHEF-C0585	0.997
SHEF-C0594	0.997
SHEF-C05A3	0.997
SHEF-C05B2	0.997
SHEF-C05C1	0.997
SHEF-C05D0	0.995
SHEF-C05FE	0.997
SHEF-C060A	0.997
SHEF-C0619	0.997
SHEF-C0628	0.997
SHEF-C0637	0.997
SHEF-C0655	0.997
SHEF-C0664	0.997
SHEF-C0673	0.997
SHEF-C0682	0.997
SHEF-C0691	0.997
SHEF-C06A0	0.997
SHEF-C06BF	0.997
SHEF-C06CE	0.964
SHEF-C06DD	0.997
SHEF-C06FB	0.997
SHEF-C0707	0.997
SHEF-C0716	0.997
SHEF-C0725	0.997
SHEF-C0734	0.997
SHEF-C0743	0.994
SHEF-C0752	0.997
SHEF-C0770	0.997
SHEF-C079E	0.997
SHEF-C07AD	0.988
SHEF-C07BC	0.997
SHEF-C07CB	0.997
SHEF-C07DA	0.97
SHEF-C0804	0.997
SHEF-C0813	0.997
SHEF-C0822	0.996
SHEF-C0831	0.997
SHEF-C0840	0.997
SHEF-C086E	0.997
SHEF-C087D	0.988
SHEF-C088C	0.988
SHEF-C089B	0.985
SHEF-C08AA	0.988
SHEF-C08B9	0.997
SHEF-C08C8	0.997
SHEF-C08E6	0.988
SHEF-C08F5	0.997
SHEF-C0901	0.988
SHEF-C092F	0.985
SHEF-C093E	0.973
SHEF-C095C	0.997
SHEF-C096B	0.989
SHEF-C0989	0.997
SHEF-C09D4	0.997
SHEF-C09F2	0.98
SHEF-C0A4A	0.95
SHEF-C0A59	0.989
SHEF-C0A68	0.993
SHEF-C0A86	0.988
SHEF-C0A95	0.997
SHEF-C0B92	0.954
SHEF-C0BA1	0.979
SHEF-C0C08	0.997
SHEF-C0C35	0.996
SHEF-C0CBD	0.997
SHEF-C0CEA	0.97
SHEF-C0CF9	0.997
SHEF-C0DE7	0.988
SHEF-C0E11	0.962
SHEF-C0E7B	0.972
SHEF-C0ED5	0.989
SHEF-C0EF3	0.997
SHEF-C0F69	0.963
SHEF-C0F96	0.997
SHEF-C0FB4	0.997
SHEF-C0FF0	0.965
SHEF-C100B	0.987
SHEF-C1029	0.997
SHEF-C1047	0.989
SHEF-C1108	0.997
SHEF-C119F	0.989
SHEF-C11BD	0.997
SHEF-C12D8	0.971
SHEF-C12E7	0.98
SHEF-C13C6	0.954
SHEF-C14C3	0.989
SHEF-C151B	0.997
SHEF-C15B1	0.989
SHEF-C15FD	0.987
SHEF-C1645	0.997
SHEF-C1663	0.953
SHEF-C16AF	0.972
SHEF-C16DC	0.97
SHEF-C16FA	0.98
SHEF-C1706	0.987
SHEF-C1715	0.96
SHEF-C177F	0.97
SHEF-C179D	0.997
SHEF-C17E8	0.977
SHEF-C1812	0.987
SHEF-C18E5	0.997
SHEF-C18F4	0.997
SHEF-C192E	0.961
SHEF-C196A	0.971
SHEF-C19E2	0.985
SHEF-C19F1	0.989
SHEF-C1AEF	0.954
SHEF-C1B37	0.987
SHEF-C1B64	0.997
SHEF-C1BBF	0.962
SHEF-C1BCE	0.988
SHEF-C1C07	0.989
SHEF-C1C16	0.997
SHEF-C1C25	0.98
SHEF-C1C70	0.997
SHEF-C1C8F	0.997
SHEF-C1CBC	0.988
SHEF-C1CE9	0.963
SHEF-C1D22	0.997
SHEF-C1DAA	0.988
SHEF-C1E01	0.987
SHEF-C1E10	0.978
SHEF-C1E3E	0.989
SHEF-C1E4D	0.964
SHEF-C1E98	0.989
SHEF-C1ED4	0.997
SHEF-C1F3B	0.989
SHEF-C1F4A	0.98
SHEF-C1F86	0.989
SHEF-C1FB3	0.961
SHEF-C2028	0.989
SHEF-C2055	0.97
SHEF-C2064	0.989
SHEF-C20BF	0.997
SHEF-C2134	0.989
SHEF-C21DA	0.97
SHEF-C2222	0.996
SHEF-C225F	0.997
SHEF-C22AA	0.971
SHEF-C22B9	0.962
SHEF-C22C8	0.97
SHEF-C2310	0.997
SHEF-C232F	0.997
SHEF-C233E	0.989
SHEF-C235C	0.989
SHEF-C237A	0.989
SHEF-C241D	0.97
SHEF-C243B	0.987
SHEF-C2459	0.997
SHEF-C2477	0.997
SHEF-C2565	0.98
SHEF-C25FC	0.988
SHEF-C2608	0.952
SHEF-C2617	0.989
SHEF-C2626	0.997
SHEF-C2671	0.997
SHEF-C26AE	0.97
SHEF-C277E	0.989
SHEF-C27F6	0.997
SHEF-C286C	0.98
SHEF-C28F3	0.97
SHEF-C291E	0.997
SHEF-C293C	0.989
SHEF-C29C3	0.989
SHEF-C2AA2	0.952
SHEF-C2AC0	0.997
SHEF-C2AFD	0.989
SHEF-C2B36	0.97
SHEF-C2B45	0.987
SHEF-C2BDC	0.997
SHEF-C2C51	0.989
SHEF-C2C60	0.954
SHEF-C2C7F	0.997
SHEF-C2CE8	0.961
SHEF-C2CF7	0.997
SHEF-C2D03	0.979
SHEF-C2D30	0.997
SHEF-C2D6D	0.997
SHEF-C2D8B	0.997
SHEF-C2D9A	0.963
SHEF-C2DB8	0.987
SHEF-C2DC7	0.978
SHEF-C2DE5	0.997
SHEF-C2E4C	0.98
SHEF-C2E5B	0.986
SHEF-C2F49	0.971
SHEF-C2F58	0.997
SHEF-C2F76	0.961
SHEF-C3036	0.988
SHEF-C3063	0.997
SHEF-C3090	0.963
SHEF-C30DC	0.954
SHEF-C3115	0.997
SHEF-C3133	0.963
SHEF-C319D	0.987
SHEF-C31CA	0.997
SHEF-C31E8	0.989
SHEF-C3212	0.996
SHEF-C3230	0.987
SHEF-C324F	0.989
SHEF-C32A9	0.97
SHEF-C32C7	0.994
SHEF-C32F4	0.997
SHEF-C3300	0.97
SHEF-C335B	0.997
SHEF-C336A	0.972
SHEF-C3379	0.951
SHEF-C33D3	0.997
SHEF-C343A	0.98
SHEF-C3458	0.97
SHEF-C3485	0.987
SHEF-C3494	0.97
SHEF-C34A3	0.987
SHEF-C3546	0.97
SHEF-C35BF	0.987
SHEF-C35CE	0.987
SHEF-C35DD	0.997
SHEF-C35FB	0.989
SHEF-C3634	0.954
SHEF-C368F	0.988
SHEF-C3740	0.989
SHEF-C37B9	0.963
SHEF-C38B6	0.989
SHEF-C393B	0.989
SHEF-C394A	0.981
SHEF-C3959	0.987
SHEF-C3968	0.988
SHEF-C3977	0.989
SHEF-C3986	0.997
SHEF-C3A0B	0.997
SHEF-C3A56	0.963
SHEF-C3B08	0.997
SHEF-C3B17	0.991
SHEF-C3B35	0.952
SHEF-C3B71	0.997
SHEF-C3C23	0.997
SHEF-C3C50	0.997
SHEF-C3C7E	0.997
SHEF-C3CF6	0.953
SHEF-C3DB7	0.97
SHEF-C3DF3	0.986
SHEF-C3E0F	0.987
SHEF-C3E5A	0.988
SHEF-C3E78	0.994
SHEF-C3F66	0.989
SHEF-C3F84	0.987
SHEF-C3FA2	0.991
SHEF-C3FDF	0.976
SHEF-C4071	0.988
SHEF-C4132	0.989
SHEF-C419C	0.99
SHEF-C41BA	0.997
SHEF-C41F6	0.964
SHEF-C426C	0.997
SHEF-C42B7	0.997
SHEF-C42C6	0.997
SHEF-C4396	0.954
SHEF-C43D2	0.997
SHEF-C440C	0.953
SHEF-C4493	0.997
SHEF-C4554	0.988
SHEF-C4581	0.987
SHEF-C45BE	0.997
SHEF-C4615	0.997
SHEF-C469D	0.997
SHEF-C46E8	0.97
SHEF-C47B8	0.994
SHEF-C47F4	0.98
SHEF-C4800	0.98
SHEF-C482E	0.989
SHEF-C493A	0.989
SHEF-C4994	0.988
SHEF-C49A3	0.987
SHEF-C49C1	0.98
SHEF-C4A91	0.978
SHEF-C4BDA	0.962
SHEF-C4C7D	0.997
SHEF-C4CE6	0.987
SHEF-C4CF5	0.959
SHEF-C4D6B	0.997
SHEF-C4E77	0.997
SHEF-C4E95	0.989
SHEF-C4F0B	0.978
SHEF-C4F56	0.997
SHEF-C4F74	0.997
SHEF-C4FCF	0.987
SHEF-C5070	0.988
SHEF-C50BC	0.997
SHEF-C517D	0.98
SHEF-C51B9	0.997
SHEF-C51E6	0.996
SHEF-C522F	0.979
SHEF-C526B	0.953
SHEF-C5289	0.972
SHEF-C5298	0.988
SHEF-C52C5	0.989
SHEF-C5359	0.997
SHEF-C5395	0.98
SHEF-C541A	0.989
SHEF-C5429	0.978
SHEF-C5483	0.989
SHEF-C54FC	0.997
SHEF-C5535	0.98
SHEF-C5580	0.989
SHEF-C5614	0.997
SHEF-C5650	0.997
SHEF-C569C	0.989
SHEF-C56AB	0.997
SHEF-C56BA	0.988
SHEF-C5711	0.982
SHEF-C576C	0.989
SHEF-C57A8	0.988
SHEF-C57B7	0.981
SHEF-C584B	0.953
SHEF-C5878	0.988
SHEF-C58A5	0.997
SHEF-C590C	0.997
SHEF-C5966	0.98
SHEF-C5984	0.954
SHEF-C59C0	0.97
SHEF-C5A36	0.98
SHEF-C5A45	0.978
SHEF-C5A81	0.995
SHEF-C5B42	0.987
SHEF-C5BF7	0.989
SHEF-C5C21	0.953
SHEF-C5C30	0.989
SHEF-C5C4F	0.997
SHEF-C5C5E	0.989
SHEF-C5C9A	0.971
SHEF-C5D6A	0.989
SHEF-C5D79	0.997
SHEF-C5D97	0.961
SHEF-C5DB5	0.97
SHEF-C5DD3	0.997
SHEF-C5E1C	0.979
SHEF-C5F64	0.997
SHEF-C5FDD	0.962
SHEF-C5FEC	0.961
SHEF-C6060	0.97
SHEF-C608E	0.97
SHEF-C60F7	0.988
SHEF-C616D	0.971
SHEF-C625B	0.988
SHEF-C62E2	0.98
SHEF-C6367	0.981
SHEF-C6376	0.997
SHEF-C6464	0.972
SHEF-C6491	0.988
SHEF-C64CE	0.988
SHEF-C6534	0.954
SHEF-C6543	0.989
SHEF-C65AD	0.997
SHEF-C65DA	0.997
SHEF-C65F8	0.989
SHEF-C6640	0.989
SHEF-C668C	0.98
SHEF-C66D7	0.971
SHEF-C676B	0.989
SHEF-C6789	0.997
SHEF-C6798	0.997
SHEF-C67C5	0.989
SHEF-C682C	0.98
SHEF-C6859	0.954
SHEF-C6886	0.997
SHEF-C68A4	0.989
SHEF-C68C2	0.974
SHEF-C690B	0.989
SHEF-C691A	0.989
SHEF-C6929	0.961
SHEF-C6947	0.988
SHEF-C69DE	0.962
SHEF-C69FC	0.981
SHEF-C6ABD	0.989
SHEF-C6B23	0.98
SHEF-C6B7E	0.996
SHEF-C6C02	0.989
SHEF-C6C11	0.997
SHEF-C6C20	0.997
SHEF-C6C5D	0.956
SHEF-C6C7B	0.997
SHEF-C6D1E	0.98
SHEF-C6D4B	0.989
SHEF-C6D78	0.988
SHEF-C6DA5	0.989
SHEF-C6DC3	0.981
SHEF-C6DE1	0.972
SHEF-C6E48	0.989
SHEF-C6EEE	0.989
SHEF-C6F27	0.996
SHEF-C6F36	0.97
SHEF-C6F72	0.989
SHEF-C706F	0.971
SHEF-C707E	0.989
SHEF-C708D	0.97
SHEF-C70AB	0.969
SHEF-C7102	0.997
SHEF-C715D	0.98
SHEF-C71B7	0.962
SHEF-C721E	0.991
SHEF-C722D	0.988
SHEF-C724B	0.997
SHEF-C7296	0.997
SHEF-C72B4	0.981
SHEF-C72E1	0.987
SHEF-C7339	0.997
SHEF-C7409	0.997
SHEF-C7418	0.981
SHEF-C7454	0.997
SHEF-C7463	0.978
SHEF-C7515	0.981
SHEF-C7560	0.98
SHEF-C757F	0.987
SHEF-C759D	0.962
SHEF-C764F	0.972
SHEF-C769A	0.954
SHEF-C76C7	0.978
SHEF-C76D6	0.986
SHEF-C76E5	0.96
SHEF-C774C	0.98
SHEF-C7788	0.961
SHEF-C7797	0.978
SHEF-C77B5	0.98
SHEF-C77F1	0.98
SHEF-C7885	0.997
SHEF-C78B2	0.988
SHEF-C78EF	0.989
SHEF-C7928	0.997
SHEF-C7991	0.997
SHEF-C79A0	0.98
SHEF-C79EC	0.988
SHEF-C7A34	0.953
SHEF-C7A8F	0.989
SHEF-C7ABC	0.978
SHEF-C7AE9	0.989
SHEF-C7B31	0.997
SHEF-C7B40	0.989
SHEF-C7B5F	0.988
SHEF-C7B6E	0.989
SHEF-C7BB9	0.985
SHEF-C7C4D	0.962
SHEF-C7C98	0.968
SHEF-C7D77	0.989
SHEF-C7E74	0.962
SHEF-C7E92	0.989
SHEF-C7ECF	0.997
SHEF-C7EDE	0.997
SHEF-C7F08	0.962
SHEF-C7F17	0.962
SHEF-C7F26	0.997
SHEF-C7F35	0.982
SHEF-C7F9F	0.98
SHEF-C7FAE	0.989
SHEF-C7FBD	0.981
SHEF-C7FF9	0.988
SHEF-C8013	0.988
SHEF-C806E	0.961
SHEF-C80AA	0.99
SHEF-C80D7	0.98
SHEF-C815C	0.978
SHEF-C816B	0.959
SHEF-C817A	0.98
SHEF-C81E3	0.989
SHEF-C81F2	0.997
SHEF-C821D	0.989
SHEF-C822C	0.991
SHEF-C8286	0.997
SHEF-C82FF	0.971
SHEF-C830B	0.972
SHEF-C831A	0.98
SHEF-C8329	0.989
SHEF-C8374	0.98
SHEF-C8392	0.963
SHEF-C83A1	0.989
SHEF-C83FC	0.997
SHEF-C8408	0.971
SHEF-C8444	0.989
SHEF-C84DB	0.98
SHEF-C8514	0.997
SHEF-C8523	0.954
SHEF-C8532	0.997
SHEF-C85AB	0.98
SHEF-C85F6	0.989
SHEF-C8611	0.989
SHEF-C8620	0.979
SHEF-C867B	0.997
SHEF-C86A8	0.997
SHEF-C870F	0.997
SHEF-C8778	0.982
SHEF-C8787	0.988
SHEF-C87A5	0.997
SHEF-C87F0	0.98
SHEF-C8857	0.997
SHEF-C88A2	0.997
SHEF-C88C0	0.986
SHEF-C88DF	0.997
SHEF-C8936	0.984
SHEF-C8963	0.987
SHEF-C89EB	0.97
SHEF-C8A06	0.989
SHEF-C8A33	0.997
SHEF-C8A60	0.979
SHEF-C8AE8	0.987
SHEF-C8B8B	0.963
SHEF-C8C2E	0.997
SHEF-C8C5B	0.978
SHEF-C8C6A	0.953
SHEF-C8C79	0.981
SHEF-C8CB5	0.989
SHEF-C8CE2	0.98
SHEF-C8DD0	0.997
SHEF-C8DFE	0.987
SHEF-C8EEC	0.997
SHEF-C8F07	0.99
SHEF-C8F9E	0.951
SHEF-C8FBC	0.997
SHEF-C9021	0.954
SHEF-C9030	0.979
SHEF-C904F	0.982
SHEF-C905E	0.981
SHEF-C906D	0.98
SHEF-C908B	0.981
SHEF-C90E5	0.989
SHEF-C9100	0.997
SHEF-C911F	0.989
SHEF-C914C	0.991
SHEF-C916A	0.97
SHEF-C9249	0.989
SHEF-C9294	0.989
SHEF-C92D0	0.997
SHEF-C930A	0.995
SHEF-C9319	0.997
SHEF-C93EC	0.989
SHEF-C948F	0.997
SHEF-C9540	0.982
SHEF-C958C	0.953
SHEF-C95AA	0.98
SHEF-C95B9	0.997
SHEF-C96F2	0.98
SHEF-C9883	0.98
SHEF-C98DE	0.997
SHEF-C9935	0.997
SHEF-C999F	0.997
SHEF-C99BD	0.971
SHEF-C9A05	0.997
SHEF-C9A23	0.997
SHEF-C9A50	0.989
SHEF-C9AAB	0.971
SHEF-C9ABA	0.989
SHEF-C9AC9	0.988
SHEF-C9AD8	0.956
SHEF-C9B02	0.98
SHEF-C9B11	0.983
SHEF-C9CC3	0.988
SHEF-C9D39	0.989
SHEF-C9D48	0.952
SHEF-C9D84	0.988
SHEF-C9DC0	0.986
SHEF-C9DFD	0.997
SHEF-C9E36	0.997
SHEF-C9F24	0.961
SHEF-C9F33	0.954
SHEF-C9F51	0.989
SHEF-C9F9D	0.997
SHEF-C9FF7	0.997
SHEF-CA002	0.974
SHEF-CA020	0.997
SHEF-CA04E	0.989
SHEF-CA05D	0.997
SHEF-CA0B7	0.997
SHEF-CA0D5	0.963
SHEF-CA0F3	0.989
SHEF-CA10F	0.975
SHEF-CA14B	0.98
SHEF-CA169	0.987
SHEF-CA178	0.97
SHEF-CA1B4	0.972
SHEF-CA1C3	0.954
SHEF-CA1D2	0.95
SHEF-CA1F0	0.997
SHEF-CA21B	0.981
SHEF-CA266	0.997
SHEF-CA284	0.996
SHEF-CA2EE	0.988
SHEF-CA345	0.997
SHEF-CA354	0.997
SHEF-CA363	0.988
SHEF-CA3BE	0.997
SHEF-CA460	0.961
SHEF-CA49D	0.955
SHEF-CA4BB	0.997
SHEF-CA5C7	0.961
SHEF-CA65B	0.98
SHEF-CA697	0.987
SHEF-CA6A6	0.997
SHEF-CA6E2	0.986
SHEF-CA73A	0.977
SHEF-CA749	0.963
SHEF-CA7B2	0.974
SHEF-CA7EF	0.971
SHEF-CA828	0.997
SHEF-CA846	0.952
SHEF-CA873	0.989
SHEF-CA8A0	0.98
SHEF-CAA5F	0.997
SHEF-CAA8C	0.997
SHEF-CAA9B	0.979
SHEF-CAAC8	0.979
SHEF-CAB89	0.969
SHEF-CABB6	0.952
SHEF-CAC0E	0.988
SHEF-CAC2C	0.98
SHEF-CAC59	0.997
SHEF-CACC2	0.978
SHEF-CAD1A	0.997
SHEF-CAD56	0.972
SHEF-CADED	0.962
SHEF-CAE08	0.997
SHEF-CAE53	0.97
SHEF-CAE71	0.97
SHEF-CAE9F	0.955
SHEF-CAEAE	0.989
SHEF-CAECC	0.975
SHEF-CAF05	0.997
SHEF-CAF7E	0.987
SHEF-CAFBA	0.979
SHEF-CAFC9	0.989
SHEF-CB001	0.987
SHEF-CB04D	0.975
SHEF-CB0B6	0.978
SHEF-CB0E3	0.997
SHEF-CB10E	0.989
SHEF-CB159	0.996
SHEF-CB1A4	0.991
SHEF-CB1B3	0.989
SHEF-CB238	0.981
SHEF-CB247	0.97
SHEF-CB292	0.997
SHEF-CB2A1	0.989
SHEF-CB317	0.995
SHEF-CB3AE	0.982
SHEF-CB3F9	0.987
SHEF-CB414	0.963
SHEF-CB423	0.997
SHEF-CB432	0.989
SHEF-CB441	0.989
SHEF-CB46F	0.989
SHEF-CB49C	0.997
SHEF-CB502	0.997
SHEF-CB58A	0.98
SHEF-CB5B7	0.988
SHEF-CB5D5	0.977
SHEF-CB5E4	0.997
SHEF-CB5F3	0.988
SHEF-CB60F	0.989
SHEF-CB61E	0.997
SHEF-CB63C	0.972
SHEF-CB669	0.987
SHEF-CB678	0.988
SHEF-CB687	0.997
SHEF-CB739	0.997
SHEF-CB7C0	0.997
SHEF-CB7FD	0.978
SHEF-CB809	0.997
SHEF-CB854	0.955
SHEF-CB906	0.987
SHEF-CB933	0.997
SHEF-CB951	0.988
SHEF-CB9CA	0.98
SHEF-CBA03	0.997
SHEF-CBA6D	0.958
SHEF-CBAC7	0.997
SHEF-CBB1F	0.988
SHEF-CBB6A	0.997
SHEF-CBB88	0.98
SHEF-CBBA6	0.982
SHEF-CBBB5	0.988
SHEF-CBBE2	0.957
SHEF-CBC1C	0.98
SHEF-CBC58	0.987
SHEF-CBCA3	0.98
SHEF-CBEE9	0.987
SHEF-CBF22	0.997
SHEF-CBF31	0.995
SHEF-CBFE6	0.978
SHEF-CC000	0.961
SHEF-CC088	0.994
SHEF-CC097	0.989
SHEF-CC0A6	0.978
SHEF-CC0B5	0.953
SHEF-CC0C4	0.97
SHEF-CC0F1	0.97
SHEF-CC185	0.989
SHEF-CC1C1	0.997
SHEF-CC246	0.997
SHEF-CC361	0.989
SHEF-CC370	0.963
SHEF-CC3BC	0.988
SHEF-CC3DA	0.997
SHEF-CC422	0.98
SHEF-CC431	0.988
SHEF-CC440	0.997
SHEF-CC45F	0.97
SHEF-CC4AA	0.997
SHEF-CC52F	0.984
SHEF-CC54D	0.963
SHEF-CC5A7	0.981
SHEF-CC64A	0.987
SHEF-CC6E0	0.997
SHEF-CC747	0.997
SHEF-CC817	0.997
SHEF-CC853	0.988
SHEF-CC862	0.98
SHEF-CC880	0.997
SHEF-CC8AE	0.981
SHEF-CC8CC	0.988
SHEF-CC8DB	0.997
SHEF-CC923	0.997
SHEF-CCA6C	0.98
SHEF-CCA99	0.969
SHEF-CCAB7	0.985
SHEF-CCAC6	0.997
SHEF-CCAE4	0.997
SHEF-CCB5A	0.989
SHEF-CCBD2	0.98
SHEF-CCC2A	0.997
SHEF-CCC39	0.98
SHEF-CCC93	0.997
SHEF-CCCEE	0.997
SHEF-CCD90	0.989
SHEF-CCDBE	0.989
SHEF-CCDCD	0.979
SHEF-CCDFA	0.971
SHEF-CCE7F	0.997
SHEF-CCECA	0.997
SHEF-CCED9	0.962
SHEF-CCEE8	0.997
SHEF-CCF4F	0.989
SHEF-CCF8B	0.974
SHEF-CCFB8	0.997
SHEF-CD02D	0.989
SHEF-CD03C	0.989
SHEF-CD04B	0.963
SHEF-CD05A	0.997
SHEF-CD0C3	0.989
SHEF-CD184	0.98
SHEF-CD1DF	0.997
SHEF-CD245	0.997
SHEF-CD2CD	0.98
SHEF-CD315	0.997
SHEF-CD38E	0.997
SHEF-CD39D	0.983
SHEF-CD3CA	0.989
SHEF-CD3E8	0.988
SHEF-CD403	0.97
SHEF-CD412	0.98
SHEF-CD430	0.987
SHEF-CD47C	0.98
SHEF-CD49A	0.988
SHEF-CD500	0.997
SHEF-CD52E	0.997
SHEF-CD53D	0.989
SHEF-CD54C	0.981
SHEF-CD55B	0.997
SHEF-CD56A	0.989
SHEF-CD60D	0.954
SHEF-CD6B2	0.966
SHEF-CD6C1	0.987
SHEF-CD6EF	0.98
SHEF-CD737	0.997
SHEF-CD791	0.988
SHEF-CD7EC	0.988
SHEF-CD807	0.997
SHEF-CD89E	0.997
SHEF-CD8AD	0.987
SHEF-CD904	0.984
SHEF-CD95F	0.997
SHEF-CD96E	0.997
SHEF-CD9C8	0.997
SHEF-CDA2F	0.997
SHEF-CDA3E	0.997
SHEF-CDAD4	0.989
SHEF-CDB2C	0.989
SHEF-CDBE0	0.997
SHEF-CDC29	0.997
SHEF-CDC92	0.989
SHEF-CDCB0	0.981
SHEF-CDCCF	0.977
SHEF-CDD08	0.997
SHEF-CDD17	0.997
SHEF-CDD44	0.989
SHEF-CDDBD	0.989
SHEF-CDDF9	0.956
SHEF-CDE05	0.972
SHEF-CDE23	0.978
SHEF-CDE32	0.987
SHEF-CDE8D	0.997
SHEF-CDED8	0.975
SHEF-CDEE7	0.978
SHEF-CDF5D	0.971
SHEF-CDF8A	0.98
SHEF-CDFB7	0.989
SHEF-CE04A	0.997
SHEF-CE0C2	0.98
SHEF-CE0D1	0.997
SHEF-CE0FF	0.98
SHEF-CE129	0.954
SHEF-CE138	0.978
SHEF-CE1B0	0.978
SHEF-CE1DE	0.997
SHEF-CE235	0.956
SHEF-CE244	0.989
SHEF-CE2CC	0.963
SHEF-CE323	0.979
SHEF-CE36F	0.98
SHEF-CE4B7	0.988
SHEF-CE4C6	0.972
SHEF-CE4E4	0.952
SHEF-CE60C	0.953
SHEF-CE62A	0.997
SHEF-CE648	0.97
SHEF-CE684	0.962
SHEF-CE693	0.964
SHEF-CE6DF	0.961
SHEF-CE718	0.98
SHEF-CE806	0.964
SHEF-CE851	0.98
SHEF-CE89D	0.997
SHEF-CE8E8	0.99
SHEF-CE903	0.98
SHEF-CE930	0.982
SHEF-CE96D	0.963
SHEF-CE9A9	0.97
SHEF-CE9C7	0.989
SHEF-CEA1F	0.979
SHEF-CEA6A	0.963
SHEF-CEA79	0.952
SHEF-CEB1C	0.98
SHEF-CEBFE	0.989
SHEF-CEC0A	0.981
SHEF-CEC19	0.997
SHEF-CEC37	0.997
SHEF-CEC55	0.97
SHEF-CECEC	0.992
SHEF-CECFB	0.98
SHEF-CED25	0.997
SHEF-CED9E	0.997
SHEF-CEDE9	0.978
SHEF-CEE04	0.98
SHEF-CEE31	0.989
SHEF-CEE7D	0.989
SHEF-CEE8C	0.997
SHEF-CF067	0.969
SHEF-CF085	0.981
SHEF-CF094	0.997
SHEF-CF0EF	0.953
SHEF-CF10A	0.988
SHEF-CF128	0.988
SHEF-CF191	0.978
SHEF-CF216	0.989
SHEF-CF234	0.968
SHEF-CF252	0.97
SHEF-CF261	0.978
SHEF-CF322	0.98
SHEF-CF340	0.997
SHEF-CF39B	0.997
SHEF-CF44D	0.988
SHEF-CF498	0.997
SHEF-CF53B	0.989
SHEF-CF595	0.997
SHEF-CF647	0.961
SHEF-CF6A1	0.954
SHEF-CF6ED	0.997
SHEF-CF717	0.969
SHEF-CF7DB	0.989
SHEF-CF7EA	0.989
SHEF-CF86F	0.997
SHEF-CF8AB	0.967
SHEF-CF8BA	0.997
SHEF-CF8D8	0.98
SHEF-CF902	0.989
SHEF-CF911	0.978
SHEF-CF93F	0.989
SHEF-CFA1E	0.987
SHEF-CFA4B	0.988
SHEF-CFAB4	0.989
SHEF-CFB48	0.989
SHEF-CFB57	0.954
SHEF-CFBEE	0.969
SHEF-CFCAF	0.962
SHEF-CFCBE	0.989
SHEF-CFCFA	0.961
SHEF-CFD42	0.997
SHEF-CFDAC	0.997
SHEF-CFDBB	0.997
SHEF-CFDCA	0.978
SHEF-CFDD9	0.952
SHEF-CFE21	0.996
SHEF-CFE5E	0.997
SHEF-CFE6D	0.963
SHEF-CFEB8	0.979
SHEF-CFEE5	0.989
SHEF-CFEF4	0.979
SHEF-CFF3D	0.955
SHEF-CFFF1	0.997
SHEF-D0054	0.962
SHEF-D0072	0.956
SHEF-D00EB	0.954
SHEF-D0124	0.989
SHEF-D0151	0.973
SHEF-D0160	0.987
SHEF-D018E	0.988
SHEF-D019D	0.981
SHEF-D01CA	0.995
SHEF-D01F7	0.997
SHEF-D029A	0.989
SHEF-D02E5	0.962
SHEF-D0300	0.997
SHEF-D0388	0.997
SHEF-D03C4	0.963
SHEF-D043A	0.989
SHEF-D04D0	0.997
SHEF-D04EF	0.997
SHEF-D0528	0.989
SHEF-D0591	0.954
SHEF-D05A0	0.955
SHEF-D0625	0.988
SHEF-D06DA	0.989
SHEF-D0704	0.988
SHEF-D075F	0.989
SHEF-D0801	0.977
SHEF-D086B	0.997
SHEF-D087A	0.997
SHEF-D0898	0.996
SHEF-D08B6	0.951
SHEF-D08F2	0.962
SHEF-D091D	0.988
SHEF-D093B	0.969
SHEF-D0959	0.997
SHEF-D0986	0.997
SHEF-D09A4	0.989
SHEF-D0A74	0.984
SHEF-D0B35	0.991
SHEF-D0B62	0.989
SHEF-D0B71	0.997
SHEF-D0BBD	0.963
SHEF-D0BDB	0.989
SHEF-D0C9C	0.961
SHEF-D0CBA	0.997
SHEF-D0CC9	0.988
SHEF-D0CF6	0.997
SHEF-D0D99	0.997
SHEF-D0DD5	0.98
SHEF-D0EC3	0.989
SHEF-D0F57	0.997
SHEF-D0F75	0.995
SHEF-D0F84	0.989
SHEF-D1026	0.98
SHEF-D1053	0.997
SHEF-D1080	0.97
SHEF-D10CC	0.98
SHEF-D10F9	0.989
SHEF-D11AB	0.99
SHEF-D11D8	0.952
SHEF-D1202	0.988
SHEF-D12B7	0.969
SHEF-D12D5	0.953
SHEF-D130F	0.989
SHEF-D13D2	0.987
SHEF-D141B	0.997
SHEF-D1475	0.953
SHEF-D14DF	0.997
SHEF-D14FD	0.97
SHEF-D1536	0.997
SHEF-D1545	0.988
SHEF-D15BE	0.987
SHEF-D15DC	0.987
SHEF-D15FA	0.988
SHEF-D1606	0.997
SHEF-D1633	0.988
SHEF-D1660	0.997
SHEF-D169D	0.98
SHEF-D16E8	0.997
SHEF-D174F	0.962
SHEF-D179A	0.967
SHEF-D17E5	0.953
SHEF-D18B5	0.997
SHEF-D193A	0.989
SHEF-D19B2	0.995
SHEF-D19C1	0.988
SHEF-D1A82	0.962
SHEF-D1ACE	0.987
SHEF-D1BBC	0.961
SHEF-D1C22	0.997
SHEF-D1CD7	0.981
SHEF-D1CE6	0.98
SHEF-D1D3E	0.997
SHEF-D1D6B	0.989
SHEF-D1DE3	0.978
SHEF-D1E0E	0.962
SHEF-D1E3B	0.954
SHEF-D1E59	0.989
SHEF-D1E68	0.98
SHEF-D1E86	0.98
SHEF-D1E95	0.979
SHEF-D1EE0	0.997
SHEF-D1F29	0.988
SHEF-D1F47	0.98
SHEF-D1F56	0.997
SHEF-D1F65	0.997
SHEF-D1F74	0.997
SHEF-D20CB	0.982
SHEF-D20F8	0.988
SHEF-D2104	0.997
SHEF-D219B	0.989
SHEF-D21AA	0.98
SHEF-D223E	0.962
SHEF-D227A	0.978
SHEF-D23B3	0.95
SHEF-D2429	0.989
SHEF-D2465	0.98
SHEF-D259F	0.962
SHEF-D269C	0.961
SHEF-D2702	0.98
SHEF-D2711	0.988
SHEF-D2720	0.997
SHEF-D273F	0.988
SHEF-D275D	0.987
SHEF-D2869	0.971
SHEF-D28E1	0.97
SHEF-D2957	0.997
SHEF-D2993	0.98
SHEF-D29B1	0.987
SHEF-D29DF	0.989
SHEF-D29EE	0.987
SHEF-D2A54	0.98
SHEF-D2AFA	0.991
SHEF-D2B51	0.978
SHEF-D2BD9	0.989
SHEF-D2BF7	0.988
SHEF-D2C21	0.989
SHEF-D2C8B	0.987
SHEF-D2CD6	0.978
SHEF-D2CE5	0.991
SHEF-D2DA6	0.997
SHEF-D2DE2	0.97
SHEF-D2E2B	0.997
SHEF-D2EA3	0.997
SHEF-D2F82	0.997
SHEF-D3024	0.989
SHEF-D3042	0.981
SHEF-D3051	0.962
SHEF-D307F	0.98
SHEF-D31B8	0.98
SHEF-D32D3	0.989
SHEF-D3358	0.989
SHEF-D33C1	0.987
SHEF-D3482	0.97
SHEF-D34A0	0.954
